# TMEM184b is necessary for IL-31 induced itch

**DOI:** 10.1101/2020.01.25.919902

**Authors:** Erik G. Larsen, Tiffany S. Cho, Matthew L. McBride, Jing Feng, Bhagyashree Manivannan, Cynthia Madura, Nathaniel E. Klein, Elizabeth B. Wright, Hector D. Garcia-Verdugo, Chelsea Jarvis, Rajesh Khanna, Hongzhen Hu, Tally M. Largent-Milnes, Martha R.C. Bhattacharya

## Abstract

Nociceptive and pruriceptive neurons in the dorsal root ganglia (DRG) convey sensations of pain and itch to the spinal cord, respectively. One subtype of mature DRG neurons, comprising about 5% of neurons in the ganglia, is responsible for sensing mediators of acute itch and atopic dermatitis, including the cytokine IL-31. How itch-sensitive (pruriceptive) neurons are specified is unclear. Here we show that *Tmem184b*, a gene with roles in axon degeneration and nerve terminal maintenance, is required for the expression of a large cohort of itch receptors, including those for IL-31, Leukotriene C4, and Histamine. Male and female mice lacking *Tmem184b* show reduced responses to IL-31, but maintain normal responses to pain and mechanical force, indicating a specific behavioral defect in pruriception. Calcium imaging experiments indicate that a reduction in IL-31 induced calcium entry is a likely contributor to this phenotype. We identify an early failure of proper Wnt-dependent transcriptional signatures and signaling components in Tmem184b mutant mice that may explain the improper DRG neuronal subtype specification. Accordingly, lentiviral re-expression of Tmem184b in mutant embryonic neurons restores Wnt signatures. Together, these data demonstrate that Tmem184b promotes adult somatosensation through developmental Wnt signaling and promotion of proper pruriceptive gene expression. Our data illuminate a new key regulatory step in the processes controlling the establishment of diversity in the somatosensory system.
