## Supplementary material for "TMEM184b is necessary for IL-31 induced itch": Supp Table 1

### Sheet: pt05
GeneID	Base Mean	log2(FC)	stdError	Wald stats	Pval	AdjP	% WT
Tmem184b	451.123	-3.57885	0.145948	-24.5214	8.73e-133	1.13e-128	0.0836873
Il31ra	163.349	-3.08134	0.19335	-15.9366	3.53e-57	2.29e-53	0.118148
Shtn1	36.3507	-2.2357	0.236845	-9.43947	3.75e-21	1.62e-17	0.212319
Carhsp1	671.291	-0.70238	0.077507	-9.06215	1.28e-19	4.14e-16	0.614557
Cysltr2	69.7878	-1.88133	0.212916	-8.83602	9.92e-19	2.57e-15	0.271433
Tmem233	2445.89	-0.760304	0.0870155	-8.73758	2.38e-18	5.14e-15	0.590372
Rmrp	2678.79	0.853519	0.104238	8.1882	2.65e-16	4.91e-13	1.8069
Npy2r	145.581	-1.38937	0.174998	-7.93935	2.03e-15	3.29e-12	0.381732
Sst	35.5161	-1.87763	0.236954	-7.92404	2.3e-15	3.31e-12	0.27213
Tubb2b	2379.05	-0.505238	0.0642102	-7.8685	3.59e-15	4.65e-12	0.704544
A3galt2	382.838	-0.894931	0.115295	-7.76212	8.35e-15	9.84e-12	0.537773
Cd24a	5474.87	-0.692822	0.0909757	-7.61546	2.63e-14	2.84e-11	0.618643
Htr1a	51.0565	-1.41474	0.194876	-7.25971	3.88e-13	3.87e-10	0.375076
P2rx3	175.52	-1.18909	0.169989	-6.99511	2.65e-12	2.45e-09	0.43858
Plcb3	4091.88	-0.66776	0.0968901	-6.89193	5.5e-12	4.54e-09	0.629483
Synpr	901.586	-0.60625	0.0880003	-6.88917	5.61e-12	4.54e-09	0.656902
Gfra2	1359.25	-0.523511	0.0763108	-6.86024	6.87e-12	5.17e-09	0.695677
Tshz2	2322.72	-0.421899	0.0615548	-6.85404	7.18e-12	5.17e-09	0.746441
Scg3	4967.77	-0.706045	0.103932	-6.79334	1.1e-11	7.47e-09	0.612998
RP24-179D17.1	852.424	-0.484527	0.072038	-6.72599	1.74e-11	1.13e-08	0.714731
Lpar3	495.528	-0.750302	0.11261	-6.66286	2.69e-11	1.66e-08	0.594479
Bc1	1269.76	0.749881	0.116623	6.42998	1.28e-10	7.51e-08	1.68165
Noxo1	22.9608	1.45593	0.228088	6.38321	1.73e-10	9.77e-08	2.74334
Tnr	440.854	-0.990873	0.157514	-6.29068	3.16e-10	1.71e-07	0.503173
Rn7sk	56953.1	0.581486	0.0937494	6.20256	5.56e-10	2.88e-07	1.49639
Fbln2	978.487	0.564405	0.0916589	6.15766	7.38e-10	3.68e-07	1.47878
Tmem158	470.934	-0.821132	0.136204	-6.02871	1.65e-09	7.93e-07	0.565997
Arhgef19	38.3106	-1.24536	0.208157	-5.98277	2.19e-09	9.8e-07	0.421804
Efcc1	57.5828	1.22657	0.204829	5.98826	2.12e-09	9.8e-07	2.3401
Moxd1	370.957	-0.749563	0.127586	-5.87497	4.23e-09	1.83e-06	0.594784
Lpar5	116.125	-1.07368	0.183838	-5.84035	5.21e-09	2.18e-06	0.475107
Clgn	310.953	-0.585996	0.100902	-5.80756	6.34e-09	2.57e-06	0.666189
Prkca	553.902	-0.78065	0.13463	-5.79849	6.69e-09	2.63e-06	0.582104
Scn11a	4885.01	-0.723038	0.12489	-5.78942	7.06e-09	2.69e-06	0.60582
Tmem151b	917.373	-0.485413	0.0841585	-5.76785	8.03e-09	2.97e-06	0.714292
Tmem45b	801.179	-0.816001	0.142622	-5.72143	1.06e-08	3.7e-06	0.568014
Isl2	1195.95	-0.560719	0.0979803	-5.72277	1.05e-08	3.7e-06	0.677964
RP23-10G6.1	236.726	-0.685288	0.121168	-5.65569	1.55e-08	5.16e-06	0.621882
Trnp1	2542.24	-0.412495	0.0729336	-5.65575	1.55e-08	5.16e-06	0.751323
Prkcq	611.574	-0.811418	0.143773	-5.64375	1.66e-08	5.39e-06	0.569822
Apba1	5649.84	-0.490514	0.0871123	-5.63082	1.79e-08	5.67e-06	0.711772
Stat3	2911.64	-0.363035	0.0647985	-5.60251	2.11e-08	6.52e-06	0.777527
Anxa5	2544.13	-0.424035	0.07653	-5.54077	3.01e-08	9.03e-06	0.745337
Syt4	1947.98	-0.38208	0.0689981	-5.53755	3.07e-08	9.03e-06	0.76733
Ndufs5	20.7006	-1.26225	0.229328	-5.50413	3.71e-08	1.07e-05	0.416894
Scn10a	10780.3	-0.563251	0.102434	-5.49865	3.83e-08	1.08e-05	0.676776
Arhgap39	505.028	-0.966747	0.176559	-5.47549	4.36e-08	1.2e-05	0.511658
Dgkh	9252.02	-0.572724	0.104828	-5.46345	4.67e-08	1.23e-05	0.672346
Gng2	2178.64	-0.439043	0.0803097	-5.46687	4.58e-08	1.23e-05	0.737624
Camk4	297.86	-0.567619	0.104862	-5.41298	6.2e-08	1.61e-05	0.67473
RP24-192J22.1	101.21	-0.905511	0.167458	-5.40739	6.39e-08	1.62e-05	0.533844
Gna14	549.669	-0.683591	0.127894	-5.34499	9.04e-08	2.25e-05	0.622614
Armc8	244.561	-0.873108	0.163757	-5.33173	9.73e-08	2.38e-05	0.545969
Mrgprd	1293.78	-0.803783	0.15207	-5.28561	1.25e-07	2.97e-05	0.572845
Ret	6883.75	-0.378552	0.071633	-5.28461	1.26e-07	2.97e-05	0.769209
Arhgdia	3476.25	-0.247319	0.04695	-5.26771	1.38e-07	3.2e-05	0.84246
Gabbr2	2457.99	-0.394794	0.0751015	-5.2568	1.47e-07	3.33e-05	0.760598
Mal2	849.092	-0.659563	0.127965	-5.15426	2.55e-07	5.69e-05	0.63307
Cd82	419.692	-0.73849	0.145826	-5.06417	4.1e-07	9.01e-05	0.599366
Fam60a	21.8623	-1.19695	0.236928	-5.05193	4.37e-07	9.35e-05	0.436197
Gnao1	4262.56	-0.591228	0.117274	-5.04143	4.62e-07	9.35e-05	0.663778
Actr1b	2182.36	-0.389614	0.0771446	-5.05044	4.41e-07	9.35e-05	0.763334
Gm26035	1329.46	0.47234	0.0935775	5.04758	4.47e-07	9.35e-05	1.38736
Nr1d2	347.858	0.560412	0.111134	5.04265	4.59e-07	9.35e-05	1.47469
Kcnf1	62.5514	-1.17451	0.236344	-4.96951	6.71e-07	0.000133777	0.443033
Mmp25	269.531	-1.00957	0.204418	-4.93877	7.86e-07	0.000154315	0.496693
Cds2	1000.38	-0.498653	0.101154	-4.92966	8.24e-07	0.000159273	0.707767
Gm22009	313.716	0.533845	0.108846	4.90461	9.36e-07	0.000178346	1.44778
Insrr	31.6818	-1.15388	0.235527	-4.89913	9.63e-07	0.000180732	0.449416
Ldb2	561.243	-0.590537	0.120744	-4.8908	1e-06	0.000185858	0.664096
Cd44	1753.75	-0.537345	0.109949	-4.88722	1.02e-06	0.00018661	0.689038
Dusp26	829.006	-0.59872	0.122606	-4.88328	1.04e-06	0.00018773	0.66034
Samd14	1100.84	-0.592305	0.122123	-4.85008	1.23e-06	0.00021901	0.663282
Trpc6	123.241	-0.821626	0.170592	-4.81632	1.46e-06	0.000256004	0.565804
Rsph3a	107.565	-0.978752	0.204095	-4.79557	1.62e-06	0.000276506	0.507418
Bad	257.789	-0.586487	0.122253	-4.79733	1.61e-06	0.000276506	0.665963
Morc4	34.8466	-1.1321	0.236594	-4.78499	1.71e-06	0.000287697	0.456251
Klf5	411.701	-0.45031	0.0944521	-4.7676	1.86e-06	0.000305722	0.731885
Ppp2r5a	250.468	0.872882	0.183057	4.76836	1.86e-06	0.000305722	1.83132
Trpc3	744.389	-0.790529	0.16649	-4.7482	2.05e-06	0.000332357	0.578132
Trim36	2230.08	-0.261045	0.0551081	-4.73696	2.17e-06	0.000346977	0.834483
Alg11	49.7686	-1.07699	0.228794	-4.70724	2.51e-06	0.000395457	0.474018
Rhov	129.682	-0.624724	0.132767	-4.70541	2.53e-06	0.000395457	0.648544
Dgkg	354.417	-0.593586	0.126618	-4.68799	2.76e-06	0.000425502	0.662694
Ncoa7	1450.63	-0.386946	0.0825871	-4.68531	2.8e-06	0.000426044	0.764747
Slc45a3	282.517	-0.709607	0.15174	-4.67645	2.92e-06	0.00043969	0.611487
Ctxn3	241.807	-0.826691	0.177587	-4.65515	3.24e-06	0.000482092	0.563821
Prkce	2400.89	-0.452468	0.0975559	-4.63803	3.52e-06	0.000517813	0.730792
Traf3ip2	79.3016	-0.921512	0.200121	-4.60478	4.13e-06	0.000591471	0.527955
Strn4	336.978	-0.601711	0.130629	-4.60625	4.1e-06	0.000591471	0.658972
Fmo1	135.874	0.851127	0.184887	4.60349	4.15e-06	0.000591471	1.80391
Adam19	780.142	-0.505841	0.11005	-4.59646	4.3e-06	0.000605118	0.70425
Zfhx2	718.807	-0.716508	0.156173	-4.58792	4.48e-06	0.000623625	0.608569
Kcng3	251.922	-0.696976	0.152327	-4.57553	4.75e-06	0.000654678	0.616864
RP24-247B20.1	234.576	0.994413	0.218122	4.55898	5.14e-06	0.000700984	1.99227
Dnase1l3	102.65	-0.874483	0.192215	-4.5495	5.38e-06	0.00072566	0.545449
Ass1	511.147	-0.635825	0.140207	-4.53489	5.76e-06	0.000761878	0.643573
Ap1ar	1127.32	-0.552261	0.121769	-4.53531	5.75e-06	0.000761878	0.681951
Rspo2	384.017	-0.497769	0.10982	-4.53257	5.83e-06	0.000762503	0.708201
Nhej1	60.4745	-0.916957	0.202477	-4.52868	5.94e-06	0.000768905	0.529625
F2rl2	726.456	-0.596181	0.131749	-4.52512	6.04e-06	0.000774254	0.661503
Nectin1	505.831	-0.878695	0.194426	-4.51943	6.2e-06	0.000787541	0.543859
Plxnc1	2789.62	-0.698955	0.155696	-4.48922	7.15e-06	0.000890475	0.616018
Rab27b	639.01	-0.485128	0.108036	-4.49042	7.11e-06	0.000890475	0.714434
Ly86	264.225	-0.531011	0.118517	-4.48045	7.45e-06	0.000901825	0.69207
Dgkz	4390.54	-0.406662	0.0907472	-4.48126	7.42e-06	0.000901825	0.754367
Rnft2	305.193	0.560677	0.125137	4.4805	7.45e-06	0.000901825	1.47496
Chrna6	364.512	-0.628277	0.140405	-4.47475	7.65e-06	0.000917644	0.646949
Rian	2706.12	0.375088	0.0840988	4.46009	8.19e-06	0.000973706	1.29692
Lgals9	395.22	-0.579753	0.130301	-4.44932	8.61e-06	0.00100536	0.669078
Ttf1	81.8149	1.05324	0.236698	4.44973	8.6e-06	0.00100536	2.07519
Dohh	21.9679	1.04046	0.235007	4.42733	9.54e-06	0.00110355	2.05688
Dcx	63.8996	-0.974139	0.220462	-4.41863	9.93e-06	0.00113878	0.509044
Hras	169.608	-0.577151	0.13068	-4.41653	1e-05	0.00113977	0.670286
Art3	246.381	0.625121	0.141878	4.40604	1.05e-05	0.00118595	1.54234
Slit2	391.27	0.674755	0.153585	4.39337	1.12e-05	0.00124645	1.59633
Osbpl3	2744.63	-0.430143	0.0981574	-4.38218	1.17e-05	0.00130102	0.742188
Htr1f	48.6856	-0.932925	0.213061	-4.37867	1.19e-05	0.00131095	0.523795
Cpne3	1729.03	-0.415014	0.0948644	-4.37482	1.22e-05	0.0013231	0.750012
Pcbp4	1012.89	-0.307554	0.0704768	-4.36391	1.28e-05	0.00137926	0.80801
Csrnp3	1084.44	-0.413085	0.0947013	-4.36198	1.29e-05	0.00137998	0.751016
Cxxc4	162.75	-0.616299	0.141604	-4.35228	1.35e-05	0.00143067	0.652342
Itpkb	1412.08	-0.331547	0.0764093	-4.33909	1.43e-05	0.00150691	0.794684
Dpysl3	4624.8	-0.341052	0.0787466	-4.33101	1.48e-05	0.00155073	0.789465
Kcnip4	877.212	-0.539841	0.124752	-4.3273	1.51e-05	0.00155204	0.687847
Serinc5	1200.41	-0.43066	0.0995175	-4.32748	1.51e-05	0.00155204	0.741922
Mesdc1	268.541	-0.457032	0.105742	-4.32214	1.55e-05	0.00157624	0.728484
Osmr	49.0577	-1.02398	0.237053	-4.31963	1.56e-05	0.00158185	0.491757
Med16	366.828	-0.527424	0.12229	-4.3129	1.61e-05	0.00161811	0.693793
Kcnk5	57.5144	0.900733	0.208955	4.31066	1.63e-05	0.00162205	1.86701
Snora74a	44.3668	0.903185	0.209866	4.30362	1.68e-05	0.00166169	1.87019
Nsg2	958.203	-0.42539	0.0990811	-4.29336	1.76e-05	0.00172724	0.744637
RP23-252G18.2	216.985	-0.594416	0.139434	-4.26305	2.02e-05	0.00196425	0.662313
Tsku	25.9151	1.00106	0.235021	4.25946	2.05e-05	0.0019812	2.00147
Polrmt	56.537	0.940625	0.221391	4.2487	2.15e-05	0.00206333	1.91936
Rtn4rl1	677.333	-0.464621	0.109424	-4.24607	2.18e-05	0.00207233	0.724661
Serinc2	235.218	-0.503795	0.118758	-4.24219	2.21e-05	0.00207792	0.705249
Zfp827	434.319	-0.372976	0.0878881	-4.24376	2.2e-05	0.00207792	0.772188
Gm10036	38.5079	0.955742	0.225647	4.23557	2.28e-05	0.00212474	1.93958
RP24-409N2.1	195.847	-0.581866	0.137749	-4.2241	2.4e-05	0.00218672	0.668099
Zdhhc18	800.955	-0.540895	0.128113	-4.22201	2.42e-05	0.00218672	0.687344
Cadm1	2429.92	-0.491113	0.116241	-4.22496	2.39e-05	0.00218672	0.711476
Nptxr	1754.75	-0.486132	0.115166	-4.22115	2.43e-05	0.00218672	0.713937
Ptges	88.3007	0.864697	0.204614	4.226	2.38e-05	0.00218672	1.82096
Trim25	213.332	-0.644336	0.152791	-4.21709	2.47e-05	0.00219589	0.639787
Fxyd2	2717.71	-0.422084	0.100065	-4.2181	2.46e-05	0.00219589	0.746346
Ctdspl2	69.4264	0.798114	0.18949	4.2119	2.53e-05	0.0022317	1.73883
Lclat1	577.376	-0.550879	0.13094	-4.20712	2.59e-05	0.00226401	0.682604
Tusc5	6188.52	-0.377655	0.090135	-4.18988	2.79e-05	0.00242674	0.769688
Elmo1	988.83	0.46735	0.111663	4.18534	2.85e-05	0.00245915	1.38257
Rpl27	39.8644	0.937232	0.224197	4.1804	2.91e-05	0.00249665	1.91485
Flot1	631.063	-0.470032	0.112519	-4.17736	2.95e-05	0.00251349	0.721948
Prdm12	800.728	-0.439927	0.105612	-4.16548	3.11e-05	0.00263077	0.737172
Atrnl1	2841.07	-0.24855	0.0596945	-4.16369	3.13e-05	0.00263423	0.841742
Fbxl16	846.531	-0.373836	0.0900019	-4.15365	3.27e-05	0.00273491	0.771728
Wnt2b	222.287	-0.515731	0.124258	-4.1505	3.32e-05	0.00275507	0.699438
Kpnb1	1622.34	-0.340799	0.0823618	-4.13782	3.51e-05	0.00289313	0.789604
Cd55	312.739	-0.564827	0.136591	-4.13518	3.55e-05	0.00290808	0.676036
Cpne9	77.602	0.976498	0.236233	4.13363	3.57e-05	0.00290943	1.96768
Slc36a1	2860.72	-0.425397	0.103029	-4.12888	3.65e-05	0.00295155	0.744634
Hmga1	144.462	-0.893484	0.216781	-4.12159	3.76e-05	0.00300891	0.538313
Tmem79	492.017	-0.559653	0.135767	-4.12216	3.75e-05	0.00300891	0.678465
Dkk3	1000.26	-0.487136	0.118848	-4.09881	4.15e-05	0.00328049	0.71344
Usp12	667.552	-0.395923	0.0965815	-4.09937	4.14e-05	0.00328049	0.760003
Rabgef1	254.899	-0.466664	0.114231	-4.08526	4.4e-05	0.00345676	0.723636
Klhl15	133.877	-0.813717	0.199909	-4.07043	4.69e-05	0.00362774	0.568914
Spock2	17033.7	-0.352521	0.0866178	-4.06985	4.7e-05	0.00362774	0.783214
Suv420h1	295.156	0.59287	0.145622	4.0713	4.68e-05	0.00362774	1.50824
Tmem181c-ps	27.5997	0.942332	0.231712	4.06682	4.77e-05	0.00365338	1.92163
Sulf2	482.325	0.349489	0.0860738	4.06034	4.9e-05	0.00373414	1.27411
Rps2	1047.67	-0.348832	0.0859633	-4.05792	4.95e-05	0.00375099	0.785219
Stard9	280.01	0.544053	0.134654	4.04038	5.34e-05	0.00401945	1.45806
RP23-436K10.5	225.715	0.635947	0.157806	4.02992	5.58e-05	0.0041782	1.55396
Nap1l1	1451.07	-0.342295	0.0851009	-4.02223	5.76e-05	0.00429225	0.788785
Ercc2	180.005	0.730088	0.181851	4.01476	5.95e-05	0.00440511	1.65874
Rasgrp1	1362.97	-0.504988	0.126006	-4.00765	6.13e-05	0.00451413	0.704666
Mcm3ap	349.2	0.584652	0.145942	4.00605	6.17e-05	0.00451914	1.49968
Fam193a	511.988	-0.42474	0.106144	-4.00155	6.29e-05	0.00458007	0.744973
Supt5	1300.29	-0.296258	0.0740903	-3.99861	6.37e-05	0.00461145	0.814362
Camk2a	1051.23	-0.763313	0.19113	-3.99369	6.51e-05	0.00468194	0.589142
Gm22513	34.3888	0.882523	0.221333	3.98731	6.68e-05	0.00478302	1.8436
Myh10	749.235	-0.350607	0.0880111	-3.98367	6.79e-05	0.00483035	0.784254
Ptprg	419.397	-0.556876	0.140473	-3.96429	7.36e-05	0.00521128	0.679773
Kcnn1	385.635	-0.610746	0.154175	-3.96138	7.45e-05	0.00521824	0.654858
Ngfrap1	493.695	-0.389125	0.0982061	-3.96233	7.42e-05	0.00521824	0.763593
RP23-228H14.6	91.9548	0.713721	0.180261	3.95938	7.51e-05	0.00523387	1.64003
Vps18	547.595	-0.310093	0.0783465	-3.95796	7.56e-05	0.00523685	0.80659
Hs6st1	772.59	-0.416994	0.105514	-3.95204	7.75e-05	0.00533973	0.748984
RP23-32L15.2	788.466	-0.325085	0.0823802	-3.94615	7.94e-05	0.00544261	0.798251
Rsrp1	764.316	0.39592	0.100362	3.94493	7.98e-05	0.00544261	1.31578
Dync1i2	2041.32	-0.291532	0.0740106	-3.93906	8.18e-05	0.00554834	0.817034
Sv2c	9197.77	-0.337749	0.0858238	-3.93537	8.31e-05	0.00560491	0.791275
Lrrc8b	1145.79	-0.407193	0.103577	-3.9313	8.45e-05	0.00567115	0.754089
Prpf3	68.4204	-0.687097	0.174914	-3.92819	8.56e-05	0.00568605	0.621102
Ina	434.631	-0.416185	0.105932	-3.92881	8.54e-05	0.00568605	0.749403
Adcy3	243.103	-0.678257	0.172929	-3.92217	8.78e-05	0.00580033	0.62492
Casz1	960.549	-0.535561	0.137096	-3.90646	9.37e-05	0.00612808	0.68989
Scg2	1522.36	-0.373512	0.0955888	-3.90749	9.33e-05	0.00612808	0.771901
Pkdcc	134.3	0.707784	0.181319	3.90353	9.48e-05	0.0061715	1.63329
RP23-246F14.5	57.4257	0.815004	0.209017	3.89922	9.65e-05	0.00625094	1.7593
Golga7b	477.199	-0.35237	0.0904132	-3.89733	9.73e-05	0.00626851	0.783296
Fam167a	76.4111	-0.66696	0.171476	-3.88952	0.000100444	0.00644187	0.629832
Bahd1	432.506	-0.471984	0.121403	-3.88776	0.000101175	0.00645679	0.720972
Aplp2	5321.62	-0.290969	0.0750471	-3.87716	0.000105684	0.00671147	0.817353
Hpcal1	694.088	-0.417671	0.107803	-3.8744	0.000106887	0.00675471	0.748632
Ppm1l	1655.19	-0.354186	0.0914773	-3.87185	0.000108014	0.00679285	0.782311
Htr4	127.488	-0.699786	0.180907	-3.86822	0.000109633	0.00684005	0.615663
Ggcx	116.208	0.767279	0.198376	3.8678	0.000109821	0.00684005	1.70206
Gnaq	3237.47	-0.454575	0.117684	-3.86267	0.000112156	0.00695209	0.729725
Abr	1757.58	-0.354298	0.0918394	-3.8578	0.000114413	0.00705821	0.78225
Rab3d	934.243	-0.340665	0.0883905	-3.85409	0.000116159	0.00713193	0.789677
Fam188b2	68.2755	-0.76162	0.19801	-3.84636	0.000119884	0.00732595	0.589834
Cbarp	975.796	-0.624065	0.163472	-3.81758	0.000134769	0.00819687	0.64884
Tns2	436.105	0.735786	0.193313	3.8062	0.000141118	0.00854294	1.6653
Sema6d	714.495	-0.388403	0.102147	-3.80237	0.000143317	0.00856728	0.763975
Nbl1	1089.65	-0.35901	0.0943883	-3.80355	0.000142639	0.00856728	0.779699
Zcchc18	786.657	-0.300522	0.0790421	-3.80205	0.000143505	0.00856728	0.811959
Nt5e	301.373	-0.675988	0.177886	-3.80011	0.00014463	0.00859489	0.625903
Insm2	118.321	-0.60715	0.160992	-3.77131	0.00016239	0.00960621	0.656492
Asap1	2792.17	-0.347561	0.0922841	-3.76621	0.000165743	0.00976001	0.785911
Reep5	8533.42	-0.178913	0.0475481	-3.76278	0.000168035	0.00985019	0.883368
Thbs4	205.362	0.643206	0.171438	3.75182	0.000175558	0.0102448	1.5618
Agap3	978.653	-0.335077	0.0893376	-3.75068	0.000176352	0.010245	0.792742
Ksr2	580.606	-0.400093	0.106757	-3.74771	0.000178453	0.0103208	0.757809
Ssbp3	276.853	-0.418626	0.111741	-3.74641	0.000179385	0.0103286	0.748137
RP23-103O7.2	46.9268	-0.870948	0.233444	-3.73087	0.000190821	0.0109384	0.546788
Tmem101	119.095	-0.782318	0.20984	-3.72816	0.000192883	0.0110079	0.581432
Fam189b	1611.88	-0.511495	0.137697	-3.71464	0.000203491	0.0115624	0.701495
Tox2	210.064	-0.667788	0.1801	-3.70787	0.000209006	0.0118239	0.629471
Anpep	73.928	-0.872181	0.235478	-3.70387	0.000212336	0.0119601	0.54632
Prkaa2	589.446	-0.338823	0.0915391	-3.7014	0.000214412	0.0120247	0.790686
Gpd1l	930.013	-0.423106	0.114632	-3.69099	0.000223382	0.0124728	0.745817
Dnal1	191.603	0.659091	0.17862	3.68992	0.000224328	0.0124728	1.57909
Cep128	64.8553	-0.870482	0.236191	-3.6855	0.000228252	0.012583	0.546964
Unc13c	486.265	-0.45303	0.122887	-3.68655	0.000227311	0.012583	0.730507
Pde3b	177.504	0.642541	0.174448	3.68327	0.00023026	0.0126399	1.56108
RP23-412L13.1	350.891	-0.442759	0.120317	-3.67993	0.000233296	0.0127525	0.735726
RP23-286D7.1	69.7225	-0.730781	0.198807	-3.67584	0.000237072	0.0128505	0.602578
Tspan5	514.579	-0.402583	0.10951	-3.67622	0.00023672	0.0128505	0.756503
Gpr139	130.766	-0.599917	0.163595	-3.66708	0.000245337	0.0132431	0.659792
Vstm5	327.078	-0.397256	0.108373	-3.66564	0.000246724	0.0132627	0.759301
Rgs3	1191.86	-0.413136	0.112841	-3.66122	0.00025102	0.0134379	0.750989
Hist1h4n	56.8155	0.802628	0.219516	3.65635	0.000255829	0.0136389	1.74428
Mapk4	251.61	-0.490664	0.13434	-3.6524	0.000259805	0.0137942	0.711697
RP23-83N17.1	205.067	0.759935	0.208211	3.64984	0.000262404	0.0138753	1.69341
Prdm8	95.8106	-0.604005	0.165613	-3.64709	0.000265224	0.0139097	0.657925
Nrxn2	1852.07	-0.481548	0.132073	-3.64607	0.000266277	0.0139097	0.716209
Agfg1	972.429	-0.243888	0.0668655	-3.64745	0.00026486	0.0139097	0.844466
B4galt5	880.018	-0.38748	0.106355	-3.64326	0.000269212	0.0140066	0.764464
Mrgprx1	112.92	-0.707331	0.194243	-3.64147	0.00027109	0.0140479	0.612452
Sox4	150.369	-0.474997	0.130486	-3.64022	0.000272406	0.0140598	0.719468
Klhl5	601.475	-0.528592	0.145533	-3.63212	0.000281102	0.014308	0.693231
Gnb4	648.614	-0.506283	0.139329	-3.63372	0.000279369	0.014308	0.704034
Fam171b	987.507	-0.442602	0.121862	-3.63199	0.000281243	0.014308	0.735806
Shc1	1275.38	-0.366232	0.100845	-3.63163	0.000281632	0.014308	0.775806
Txn1	1442.29	-0.286406	0.0789637	-3.62706	0.000286663	0.0145067	0.819942
Pcbp3	1952.21	-0.264377	0.0731795	-3.61271	0.000303009	0.0152742	0.832558
Syt5	330.362	-0.548307	0.151966	-3.60809	0.000308459	0.0153165	0.683822
Pou4f1	1365.81	-0.267898	0.0742514	-3.60799	0.000308577	0.0153165	0.830529
Galnt1	321.297	0.442415	0.12254	3.61037	0.000305765	0.0153165	1.35888
Grik2	150.976	0.721403	0.19988	3.60919	0.000307155	0.0153165	1.64878
Arhgef28	313.556	-0.801078	0.222244	-3.6045	0.000312754	0.0154058	0.57392
Dpp6	2317.59	-0.312572	0.0867154	-3.60458	0.000312662	0.0154058	0.805205
Wipf3	993.402	-0.390385	0.108354	-3.60288	0.000314706	0.0154432	0.762926
Esyt1	2353.5	-0.210825	0.0586019	-3.59759	0.000321184	0.015672	0.864043
Yipf2	85.5603	0.660355	0.18358	3.5971	0.000321788	0.015672	1.58047
Celf6	331.086	-0.507979	0.141446	-3.59133	0.000328992	0.0159629	0.703207
Ptgdr	245.635	-0.566772	0.157885	-3.58978	0.000330959	0.0159984	0.675126
Dip2c	1472.34	-0.30174	0.0841681	-3.58497	0.00033712	0.0162357	0.811273
Arfgef3	3139.12	-0.301051	0.0840405	-3.58221	0.000340696	0.0162868	0.811661
Mrto4	56.0656	0.728409	0.203321	3.58256	0.000340248	0.0162868	1.65681
Man2c1	520.329	0.320374	0.089665	3.57301	0.0003529	0.0168082	1.24865
Slc9a3	48.103	0.818511	0.229159	3.5718	0.000354531	0.016824	1.76359
Kcnj11	62.738	-0.811408	0.227435	-3.56766	0.000360189	0.0169682	0.569825
Syt11	9328.3	-0.236015	0.0661423	-3.56829	0.000359319	0.0169682	0.849087
Irf2bpl	541.365	-0.331804	0.0930657	-3.56526	0.000363497	0.017062	0.794543
RP23-442G9.5	666.838	-0.403552	0.113295	-3.56195	0.000368111	0.0172162	0.755995
Fbxo11	547.971	-0.299906	0.0843946	-3.55362	0.00037997	0.0177069	0.812305
Arsb	379.721	-0.378894	0.106701	-3.55097	0.000383809	0.0177922	0.769027
Tjp1	611.898	0.547483	0.1542	3.55047	0.000384548	0.0177922	1.46153
Disp2	3842.71	-0.294637	0.0830841	-3.54625	0.000390761	0.0180153	0.815278
Myo1e	1361.25	-0.486452	0.13727	-3.54375	0.000394485	0.0181225	0.713779
Slc16a12	106.617	-0.631857	0.178578	-3.53827	0.000402754	0.0183981	0.645345
Capn1	1592.76	-0.220102	0.0622127	-3.5379	0.000403323	0.0183981	0.858505
Lima1	152.224	0.53855	0.152333	3.53534	0.000407244	0.0185117	1.45251
Cobl	629.333	-0.567113	0.160662	-3.52986	0.000415786	0.0188339	0.674966
RP24-399B3.1	63.6819	-0.623906	0.176867	-3.52755	0.000419423	0.0189325	0.648912
Kcnk13	87.7932	-0.636537	0.1806	-3.52458	0.000424161	0.0190799	0.643255
Ctsb	8370.29	-0.24327	0.069039	-3.52365	0.000425639	0.0190801	0.844828
Pde4c	76.6862	-0.831395	0.236529	-3.51498	0.000439787	0.0195974	0.561985
Ryk	116.084	0.546095	0.155373	3.51473	0.000440203	0.0195974	1.46013
C1qtnf6	27.4099	-0.658911	0.187693	-3.51058	0.000447126	0.0198374	0.633356
Eif5a	1161.14	-0.27389	0.0781321	-3.50548	0.000455793	0.0201479	0.827086
Puf60	41.029	0.82589	0.235657	3.50463	0.000457235	0.0201479	1.77263
Syt6	912.405	-0.415165	0.118694	-3.49777	0.000469161	0.0206033	0.749934
Ube2ql1	483.256	-0.447619	0.12803	-3.4962	0.000471935	0.0206551	0.733252
St6galnac3	118.59	-0.545907	0.156286	-3.49301	0.000477603	0.0208328	0.68496
Sae1	361.024	-0.346252	0.0992187	-3.48978	0.000483415	0.0210156	0.786625
Slc37a1	147.063	-0.467622	0.134104	-3.487	0.000488469	0.021105	0.723156
Gnl1	540.673	-0.378792	0.108634	-3.48686	0.000488731	0.021105	0.769081
Auts2	662.492	-0.802356	0.230185	-3.4857	0.000490844	0.0211084	0.573412
F13a1	57.9407	0.734431	0.210738	3.48504	0.000492068	0.0211084	1.66374
Rexo1	51.0148	0.732054	0.210345	3.48025	0.000500951	0.0214185	1.661
Cobll1	98.273	0.567443	0.163089	3.47934	0.000502655	0.0214207	1.48189
Adgrf5	361.279	-0.436039	0.125366	-3.47811	0.000504959	0.0214483	0.739161
Ankrd6	251.679	-0.557079	0.160304	-3.47514	0.000510581	0.0216163	0.679677
Dnah8	110.374	0.634296	0.18273	3.47122	0.000518102	0.0218632	1.55218
Rnf220	478.98	-0.509771	0.146972	-3.46849	0.000523399	0.0220151	0.702334
Ankrd24	214.153	0.60352	0.174251	3.46352	0.000533159	0.022353	1.51942
Pigz	244.893	-0.623365	0.180279	-3.45778	0.000544654	0.0226881	0.649155
Pacsin1	883.106	-0.36346	0.105093	-3.45845	0.000543294	0.0226881	0.777298
Trim44	1600.48	-0.323061	0.0934698	-3.45631	0.00054762	0.0227385	0.799372
Ube2r2	488.293	-0.379987	0.110455	-3.4402	0.000581277	0.0240589	0.768444
Mettl7a1	248.195	-0.618913	0.180639	-3.42624	0.000612004	0.0251699	0.651161
Vash1	396.865	-0.351513	0.102569	-3.42709	0.000610091	0.0251699	0.783762
Kif3b	712.674	-0.330733	0.0966551	-3.42178	0.000622116	0.0255048	0.795132
Nedd4l	2366.06	-0.432109	0.126428	-3.41783	0.000631232	0.0257969	0.741177
Ppp1r1a	194.989	-0.521857	0.153046	-3.4098	0.000650103	0.0264846	0.696475
Tmem176b	75.0239	-0.796488	0.233657	-3.40879	0.000652526	0.0264999	0.575749
Cd9	1697.2	-0.269626	0.0792715	-3.4013	0.000670672	0.0271517	0.829535
Cacna1a	1305.38	-0.392755	0.115902	-3.38868	0.000702299	0.0283436	0.761674
Mapk11	652.87	-0.304136	0.0899044	-3.38288	0.000717295	0.0287695	0.809927
Itpr3	1047.99	0.2993	0.0884689	3.38311	0.000716706	0.0287695	1.23055
RP23-371B13.4	196.685	0.491058	0.145245	3.38089	0.000722508	0.0288892	1.40548
Tjap1	90.3518	-0.786566	0.233405	-3.36996	0.000751793	0.0297904	0.579722
Rragd	618.294	-0.583882	0.173268	-3.36982	0.000752182	0.0297904	0.667166
Cd47	215.335	-0.484604	0.143839	-3.36906	0.000754246	0.0297904	0.714693
Abca8a	745.722	0.3634	0.107808	3.37081	0.000749466	0.0297904	1.28645
Tmem130	1034.39	-0.349925	0.104084	-3.36193	0.000773995	0.0304775	0.784625
Ctxn1	207.637	-0.544216	0.161965	-3.36007	0.000779214	0.0305901	0.685764
Osbpl8	597.621	-0.260007	0.0775393	-3.35323	0.000798752	0.0312623	0.835084
Stra6	134.997	0.69264	0.206822	3.34896	0.000811146	0.0316518	1.61624
Fmr1	368.347	0.370133	0.110627	3.34577	0.000820535	0.031922	1.29247
Col24a1	144.279	0.773073	0.231259	3.34289	0.000829106	0.0321589	1.70891
Ddit4	484.296	0.410583	0.122868	3.34166	0.0008328	0.0322057	1.32922
Kctd8	318.581	-0.367242	0.110034	-3.33752	0.000845285	0.0325913	0.775263
Pank2	210.35	-0.419563	0.125945	-3.33131	0.000864379	0.0331162	0.747651
Fads3	404.898	-0.327621	0.0983402	-3.33151	0.000863759	0.0331162	0.796849
RP23-276L18.1	112.306	0.613905	0.184322	3.33061	0.000866568	0.0331162	1.5304
Mrgprx3-ps	151.991	-0.494822	0.149006	-3.32081	0.00089756	0.0341997	0.709649
Dmwd	428.598	-0.301254	0.0907573	-3.31933	0.000902328	0.0342805	0.811547
Riok1	80.3453	0.667464	0.201523	3.31211	0.000925966	0.0350757	1.58828
Rap1gap2	939.368	-0.422947	0.127768	-3.31026	0.000932097	0.035205	0.7459
RP24-149G20.1	43.3066	0.774029	0.234122	3.30608	0.000946095	0.0356298	1.71004
Fam102b	1774.45	-0.259952	0.078654	-3.305	0.000949754	0.035664	0.835116
Dgki	2003.44	-0.558699	0.169106	-3.30384	0.000953709	0.035709	0.678914
Eml1	3057.4	-0.464243	0.140586	-3.30219	0.000959314	0.0357124	0.724852
Tspan14	396.21	-0.340794	0.103186	-3.30273	0.000957484	0.0357124	0.789607
Cep112	38.6235	-0.753355	0.228335	-3.29934	0.000969136	0.0359747	0.593222
Atxn1	44.9248	-0.723479	0.219613	-3.29434	0.000986527	0.0365156	0.605635
Atp6v1a	1009.31	-0.363939	0.110557	-3.29187	0.000995236	0.036733	0.77704
Trpa1	620.719	-0.343956	0.104541	-3.29014	0.00100138	0.0368549	0.787878
Trpm6	22.2236	-0.751557	0.228569	-3.28809	0.00100869	0.0370185	0.593962
Hrh1	30.8381	-0.710417	0.216312	-3.28422	0.00102265	0.0371662	0.611144
Mrgpra3	139.401	-0.699493	0.213004	-3.28395	0.00102365	0.0371662	0.615789
Kif26b	775.299	-0.33273	0.101325	-3.2838	0.00102419	0.0371662	0.794032
Peli1	28.0823	0.733583	0.223393	3.28382	0.0010241	0.0371662	1.66276
RP23-357P12.1	157.666	0.516027	0.157448	3.27744	0.00104752	0.0379068	1.43001
Agtr1a	125.287	-0.711841	0.217311	-3.27568	0.00105408	0.0380379	0.610541
Ddx42	463.668	-0.395539	0.120965	-3.26987	0.00107596	0.0386124	0.760205
Ddx26b	166.224	0.48757	0.149108	3.26991	0.00107581	0.0386124	1.40208
Eno1	887.711	-0.444502	0.136144	-3.26495	0.00109483	0.039073	0.734838
Luc7l2	603.536	0.346549	0.106119	3.26567	0.00109205	0.039073	1.27152
Bmp1	156.598	0.574766	0.176408	3.25816	0.00112136	0.03991	1.48944
Zfp236	459.81	0.754657	0.232159	3.2506	0.00115162	0.0408746	1.68723
Adgrg1	1532.6	-0.324367	0.099908	-3.24666	0.00116769	0.0412187	0.798649
Gnas	8516.68	-0.309158	0.0952141	-3.24697	0.0011664	0.0412187	0.807113
Nwd2	664.751	-0.274707	0.0846323	-3.24589	0.00117086	0.0412187	0.826618
RP23-310J6.1	39.7819	0.66661	0.205549	3.24307	0.00118249	0.0415155	1.58734
Abca3	463.539	-0.424613	0.13104	-3.24032	0.00119396	0.0418045	0.745039
Pld3	1265.68	-0.311189	0.0960916	-3.23846	0.00120178	0.041965	0.805977
Rgs6	277.308	0.590717	0.18257	3.23556	0.00121405	0.0422797	1.506
Rasgef1a	349.534	-0.39627	0.122538	-3.23384	0.00122136	0.0424201	0.75982
Slc38a11	22.5688	0.766215	0.237023	3.23266	0.00122642	0.042482	1.7008
Galnt5	280.797	-0.486889	0.15072	-3.23043	0.00123604	0.0427009	0.713562
Paqr6	168.149	0.434427	0.134634	3.22672	0.00125219	0.0431438	1.35137
Kcnk12	140.799	-0.544353	0.169017	-3.22071	0.00127874	0.043942	0.685699
Ctsl	2276.35	-0.465742	0.144733	-3.21794	0.00129115	0.0441341	0.724099
Malat1	40871	0.508929	0.158138	3.21827	0.00128967	0.0441341	1.42299
Fbln1	44.5961	0.762406	0.237016	3.21668	0.00129681	0.0442111	1.69632
Zfp276	67.4322	0.696172	0.216607	3.21399	0.00130904	0.0444996	1.6202
Vangl1	52.1833	0.713556	0.222063	3.21331	0.00131215	0.0444996	1.63984
Bbx	532.962	-0.364481	0.113549	-3.20991	0.00132774	0.0448695	0.776748
Lifr	7921.89	-0.295448	0.0920563	-3.20943	0.00132998	0.0448695	0.814819
Deaf1	290.019	-0.405083	0.126279	-3.20784	0.00133736	0.0450012	0.755193
Jak1	3098.48	-0.32496	0.101406	-3.20454	0.00135279	0.0454026	0.79832
Eepd1	890.011	-0.323847	0.10112	-3.2026	0.00136194	0.0455914	0.798937
Tubb2a	5904.91	-0.223388	0.0698464	-3.19827	0.00138254	0.0461618	0.856552
Hs6st2	210.239	-0.606675	0.189774	-3.19683	0.00138949	0.0462455	0.656708
Ica1l	93.2567	-0.557197	0.174328	-3.19627	0.00139218	0.0462455	0.679621
Cyp2j12	43.3247	-0.680593	0.213259	-3.19139	0.00141592	0.046794	0.623909
Inpp4a	371.805	-0.386959	0.121241	-3.19166	0.0014146	0.046794	0.76474
Efna1	125.244	-0.483246	0.151636	-3.18688	0.00143819	0.0470464	0.715366
Siah3	199.946	-0.401046	0.125774	-3.18862	0.00142956	0.0470464	0.757309
RP24-353D23.1	579.934	-0.396008	0.124266	-3.18678	0.00143865	0.0470464	0.759958
Sema4b	415.932	-0.384431	0.120656	-3.18617	0.00144171	0.0470464	0.766081
Ccp110	732.115	-0.276364	0.0867302	-3.18648	0.00144014	0.0470464	0.825669
Srd5a3	121.959	-0.581633	0.182751	-3.18266	0.0014593	0.0475005	0.668207
Galnt16	196.042	0.47517	0.14938	3.18095	0.00146794	0.0476621	1.39008
Lbp	153.793	0.692294	0.217749	3.17932	0.00147619	0.0478101	1.61585
Ddr2	257.412	0.691886	0.217746	3.1775	0.00148553	0.0479925	1.61539
Dynll2	3047.99	-0.289638	0.0911873	-3.1763	0.00149168	0.0480715	0.818107
RP24-448C16.5	165.548	-0.407692	0.128462	-3.17364	0.00150543	0.048394	0.753828
Sema5b	58.5262	0.691739	0.218133	3.17118	0.0015182	0.0486838	1.61523
Zfhx3	2576.46	-0.408221	0.128958	-3.16553	0.001548	0.0495169	0.753552
Nppb*	10.6951	-1.21101	0.221231	-5.47397	4.4e-08	NA	0.431965	*could not compute P-value because all mutant samples had TPM = 0
