## Supplementary material for "TMEM184b is necessary for IL-31 induced itch": Supp Table 3

### Sheet: Sheet2
Condition	E13 WT			P0 WT			P10 WT			E13 Mut			P0 Mut			P10 Mut
Sample	1	2	3	1	2	3	1	2	3	1	2	3	1	2	3	1	2	3
indicates p<0.01 in at least one developmental or adult DRG comparison
Tmem184b	909.054	831.339	997.07	817.92	605.217	634.524	1269.2	84.1942	72.747	102.017	123.714	235.435	226.827	159.923	107.743	29.4981	41.7679	69.8303
Sensory Ganglia Development
Runx1	54.4224	52.5479	166.374	188.847	152.917	241.517	45.3852	50.8493	97.9913	110.916	123.518	85.154	238.554	230.902	199.112	56.9173	91.3015	61.3615
Runx2	38.5709	91.3533	20.6439	111.524	65.9548	179.829	78.247	168.523	209.108	49.6982	48.7149	28.4776	78.5971	59.678	86.2121	87.9146	170.379	102.838
Runx3	14.2818	47.8853	228.847	0	3.47901	0.964741	0	45.2837	23.3913	80.0772	95.3359	154.098	40.7783	24.3458	39.1826	5.81386	1.90095	16.4516
Ascl1	486.948	288.134	102.792	36.5707	31.0014	22.6337	0	0	4.88336	21.8008	31.8318	38.4917	17.2476	2.58117	6.13766	3.2674	2.67089	15.1479
Neurog1	2257.06	1921.22	1291.58	0	0	0	0	10.6703	3.66894	264.25	302.209	616.214	0.717259	5.16248	0.877967	5.44458	1.78019	2.39053
Neurog2	98.216	73.4171	62.7754	3.91577	6.5231	7.23777	5.41815	3.5578	6.10651	8.99866	9.46497	25.9535	2.87323	0	2.63116	7.62339	11.573	3.18857
Neurog3	5.64175	0	1.08185	1.23735	1.5467	1.71492	16.0931	30.429	32.5738	1.27046	3.27504	0	2.04445	7.35762	5.84531	28.2083	33.8465	33.3273
Neurod1	3043.88	2436.41	2004.48	44.4071	35.8932	31.6881	19.4832	14.2271	23.1774	1093.85	939.739	1605.39	39.5202	36.9787	33.2947	18.507	24.9172	28.6901
Neurod2	183.252	225.382	195.395	75.785	93.0251	129.529	16.2266	10.6692	6.09566	164.204	149.545	212.979	15.812	3.43918	15.7632	18.5042	8.89771	5.5782
Neurod4	967.208	691.626	430.911	0	0	0	0	3.55668	0	100.593	108.288	250.594	0	2.57949	0	2.17709	6.22879	3.98479
Neurod6	98.22	146.823	198.608	79.625	79.9154	66.0472	0	8.89664	1.22182	296.019	274.577	261.378	11.4943	0.860613	14.0382	5.44669	8.90457	6.37862
Ntrk1	30776.8	30832.3	38720.9	18701.2	19223.2	14398.1	12340.2	10503.6	11242.7	40679.6	47916.3	41225.4	19296.1	19997.7	17435.2	12117.4	11612.2	10984.7
Ntrk2	2803.1	2657.53	2330.28	4185.04	3404.12	3798.62	3321.15	4034.97	4046.7	2099.33	1813.27	2156.85	3591.61	2697.3	2876.14	3396.3	3335.47	3623.59
Ntrk3	326.008	329.896	404.225	604.029	530.67	578.779	545.112	554.483	728.194	350.138	237.584	253.084	434.819	762.023	608.776	519.709	552.77	532.65
Ngf	5.08988	6.42149	32.762	106.417	61.4436	49.8855	44.5112	47.2767	11.8674	29.9396	22.2507	13.8361	45.42	85.9627	61.9565	55.0149	33.068	65.828
Bdnf	76.8819	53.6985	52.5262	391.643	275.919	419.616	707.411	832.289	738.579	113.65	157.428	97.7821	527.438	549.249	587.104	623.097	683.083	681.303
Ntf3	16.9479	19.0128	22.4488	230.858	128.685	285.385	147.022	118.598	100.375	36.7619	50.0888	22.5632	345.204	408.444	348.729	124.79	118.798	134.954
Pou4f1	12423.5	13932.3	14248.7	5233.64	3749.09	3927.57	7862.81	7694.02	8999.01	8470.2	9451.03	10372.5	6961.51	7192.43	6622.48	6801.42	7799.71	7220.31
Wnt Signaling Pathways
Wnt3a	64.0269	91.0073	59.3849	0	0	2.7158	8.65734	5.33425	3.65881	1.03728	0	6.26305	2.8738	5.1589	1.75199	4.35383	5.33848	3.98407
Wnt4	905.003	777.554	658.64	196.126	271.05	381.623	226.962	231.128	129.104	301.602	278.294	502.026	416.308	439.211	304.512	281.848	191.256	239.036
Wls	1137.82	1139.09	1115.61	1255.73	1097.71	1657.51	824.404	850.721	732.605	880.892	757.811	982.991	1767.84	1873.87	1757.39	963.088	864.439	850.144
Tlx3	14005.2	10538.2	7803.2	4752.84	4231.6	2989.45	6624.62	5018.45	5339.72	6142.34	7186.75	7045.85	2944.84	3186.17	2624.05	6367.32	7155.47	6480.1
Gsk3b	53.2855	65.7357	81.3254	81.7502	40.046	60.7298	26.0432	21.9524	25.1124	39.0487	51.3642	67.6087	105.511	97.8444	131.248	40.48	26.8191	31.8088
Ctnnb1	11314.2	8738.36	6647.48	7222.8	7238.81	6615.92	8128.77	6381.29	7182.73	7238.72	7078.41	7119.47	3922.21	4380.46	4300.24	7839.57	7873.89	7582.7
Fzd10	718.182	748.677	601.098	36.5892	40.8032	99.6476	19.4694	37.3414	6.09487	215.002	181.33	427.748	215.63	168.512	106.828	19.592	26.6923	24.703
Fzd2	3408.73	2982.33	3150.45	1273.15	1312.52	1023.98	809.817	661.427	463.016	2326.72	2100.64	2443.01	1217.8	1271.4	1195.71	696.53	600.515	723.52
DRG Cell Type Specific Genes, Receptors, and Ion Channels
Sst	233.525	136.725	24.7924	978.754	1268.56	1602.36	1210.64	1236.28	1268.5	66.5151	31.3171	24.1531	126.213	8.65196	193.963	1556.13	1682.1	1539.26
Mrgpra3	0	0	0	129.912	102.342	74.7115	896.875	629.367	669.095	0	0	0	62.999	50.7736	96.727	632.621	622.124	622.88
Nppb	10.3008	26.2929	10.1611	23.2529	14.5635	23.2551	653.877	638.368	800.574	13.978	14.7633	10.7354	22.8425	27.6639	32.8491	595.648	594.903	589.338
Cysltr2	1.84426	0	0	32.4057	28.6971	14.3077	261.585	285.292	335.757	0	0	0	13.3878	16.1399	12.2594	263.17	246.14	275.449
Osmr	1.44341	6.78105	6.30326	1.36219	3.16374	4.5838	4.57135	1.23414	15.4262	1.58153	0.298027	7.74795	0.985436	5.37805	2.90615	5.30114	8.2948	14.7973
Htr1f	0	0	0	14.3561	4.89104	2.714	37.8721	53.3235	36.5849	0	0	0	2.15417	3.43823	10.5105	34.8191	36.4675	28.6747
Npy2r	0	1.17426	0	177.932	139.333	127.339	491.969	463.616	489.378	2.74461	2.59159	2.69875	129.141	127.312	138.754	463.072	475.124	479.538
Trpv1	96.4431	171.279	424.92	1104.61	1124.64	974.472	2375.22	2991.83	2882.96	1737.09	2082.64	1454.92	1411.89	1564.92	1231.52	2516.25	2308.75	2256.48
Trpv2	389.433	1026.03	1081.42	502.284	343.511	289.002	341.285	632.313	658.563	658.874	1035.68	771.723	565.184	466.824	407.844	537.095	270.089	405.185
Trpv3	14.9182	19.8975	16.0178	14.3903	6.53394	10.8841	28.0792	28.4427	24.3405	31.4228	25.7555	22.3721	35.962	23.2007	17.4894	22.848	21.3454	24.6979
Trpv4	57.0299	37.2286	46.0366	50.1943	79.0315	85.9351	62.3544	83.9388	73.2974	50.1157	71.842	88.4288	73.4248	71.6441	85.5958	52.0423	61.3455	66.9449
Trpm8	2.50339	0	0	0	5.75095	7.11435	21.1677	0	32.5706	0.580371	1.44292	7.29773	21.7846	10.3797	7.92557	14.2113	0	8.12177
Trpa1	0	10.5227	9.14703	36.6072	24.4902	30.8174	481.948	842.623	763.541	10.7083	2.57643	0.894775	13.6599	21.485	27.1219	526.63	548.79	492.354
Synaptic Transmission
Syt1	2.81433	3.3096	3.23769	360.014	172.545	238.181	277.817	256.147	63.513	32.7619	252.25	16.3894	358.472	487.827	392.778	109.352	472.87	19.0489
Syt5	793.255	805.694	872.093	4740.37	3932.96	3353.88	3394.99	3152.23	3313.7	1428.94	1544.14	1236.17	3883.26	3797.51	3918.12	3268.76	3081.3	3553
Snap25	6.42122	11.7199	20.1017	2.97291	1.98003	33.9794	49.304	70.8314	100.654	32.5272	40.2554	92.7638	15.8182	18.0624	16.2788	27.0624	24.1199	61.4294
Syn1	1997.11	2348.77	2495.31	8980.69	9776.62	8066.45	13714.7	13668.1	14717.1	3653.43	4578.97	3456.67	9223.12	9175.4	8844	14421.4	15534	14498.1
Stx1a	298.317	656.222	480.705	206.137	402.38	197.632	186.502	261.774	232.928	883.695	1106.31	976.398	686.735	650.075	670.582	198.737	190.463	211.154
Stx1b	1422.32	1446.65	1626.34	6128.42	5134.12	4906.59	6308.09	7369.2	7472.38	2446.05	3138.4	2567.39	5709.23	5447.51	5226.65	6974.93	6994.14	6627.29
Grin2a	20.0221	39.2965	32.904	160.166	189.437	141.531	44.4322	71.3345	37.2606	34.3723	18.8998	34.2864	114.866	66.6417	111.453	44.7986	35.7696	42.728
Grin2b	0	0	0	2.29592	0	14.3593	0	0	0	0	0	0.971196	0	0.466746	0	0	3.20544	0.216247
Grin2c	7.46435	101.879	136.248	0	0	0	0	0	7.31212	0	0	0	25.9143	0	0	0	0	0
Grin2d	343.141	298.988	344.41	1212.55	718.09	863.094	322.949	243.645	237.316	305.949	325.973	367.236	628.802	397.358	364.726	380.91	372.043	308.335
GPCR Signaling
Gna11	2345.62	2564.82	2535.73	3191.82	3345.49	3368.19	2811.85	2879.33	2704.8	2374.04	2415.1	2719.8	3778.35	4141.57	3835.51	2761.54	2735.63	2732.17
Gna12	4179.75	4595.62	5117.66	3674.8	4181.62	3633.77	3860.49	3790.08	3768.12	4360.76	5010.14	4755.02	3780.73	3981	3537.68	3712.25	3464.26	3446.15
Gna13	163.836	147.094	112.101	415.844	452.415	429.756	192.677	181.758	157.987	93.3939	79.689	73.3674	173.045	275.419	221.204	204.177	198.115	175.589
Gna14	0	0	3.42722	1525.79	1350.93	1150.12	1984.75	2410.09	2602.23	7.94609	4.29468	5.36693	1717.22	1794.31	1717.06	2324.92	2386.07	2290.78
Gna15	27.2733	18.3964	19.6387	22.2438	38.4258	9.88453	30.3286	44.1316	34.7386	15.0898	20.608	12.2696	18.9793	11.2871	12.1106	34.4295	25.818	47.9312
Gnai1	685.33	639.938	918.694	2536.17	2193.42	2680.23	2733.66	2644.19	2747.95	1163.95	1139.64	1051.47	3089.08	3121.92	3411.89	2842.03	2614.15	2903.85
Gnai2	2732.99	2481.45	2428.85	1590.8	1620.81	1230.45	2385.41	2087.12	1951.5	2020.36	2135.53	1962.67	1230.76	1331.9	1241.74	2029.84	2076.65	2062.55
Gnai3	3321.25	2939.86	3246.65	2629.22	2255.62	2566.41	1793.33	1733.7	1826	3059.09	2917.58	3361.13	2848.49	2677.27	3160.15	1822.05	1844.43	1765.86
Gnal	853.096	555.742	0	3171.62	3040.92	2447.37	4630.42	4308.85	5461.54	1306.36	1177.95	718.525	788.142	1626.61	741.625	5229.86	4889.72	4984.68
Gnao1	2640.78	3082.36	4345.38	4561.17	3667.03	4619.26	7669.49	10223.6	9975.74	4155.1	5227.33	5128.05	11702.8	10952.9	9868.1	7140.7	7388.47	7842.56
Gnaq	1902.59	2170.37	3009.23	3645.36	3444.63	3931.03	5297.86	6607.64	6862	2754.78	2483.67	2643.78	6007.6	5309.35	5180.69	4802.84	4814.26	5210.31
Gnas	46301	45613	43718.6	52250.4	63067.9	55390.7	57204.9	58525.5	58410.4	43563.3	42729.9	40574.5	45054.6	45753.4	45813.2	55370.1	57475.1	56522.5
Prkca	7.43439	7.04794	10.7454	11.2076	3.09093	10.2085	0	0	0.642141	1.3626	1.69158	0	9.73689	3.3471	0	1.43163	1.72726	0
Prkcb	246.804	281.464	158.677	1261.38	1336.09	1203.54	1450.12	1561.53	1493.27	248.508	205.863	199.768	573.427	553.195	610.487	1550.94	1564.55	1592.68
Prkcd	470.036	457.096	786.503	523.562	473.288	444.589	550.553	706.819	600.875	637.067	711.453	792.401	649.957	500.781	504.502	704.005	761.163	915.479
Prkce	2005.67	1915.61	2198.28	5815.23	5049.67	4653.22	5980.23	6534.23	6907.46	2962.08	2941.53	3075.69	6864.22	6347.64	6311.79	5617.02	6187.74	5614.33
Prkcq	152.555	182.602	225.586	842.617	579.157	850.973	1440.34	2011.61	1840.72	190.775	225.482	219.901	579.397	722.533	868.245	1274.65	1310.61	1380.2
Plcb1	158.921	168.418	112.416	729.695	752.121	1024.23	625.012	634.417	688.824	213.321	180.846	180.528	853.438	832.14	961.445	588.052	609.351	723.042
Plcb2	17.9504	28.7043	53.5497	24.9552	8.78431	55.7726	15.1935	39.0998	24.6599	45.57	46.7446	48.0266	40.0092	57.6053	53.5167	16.8185	10.3727	25.5648
Plcb3	2676.25	3085.68	4210.28	4763.27	4318.85	3988.47	8152.22	11138.6	10958	4572.73	4899.34	4437.7	7503.62	7896.33	6646.74	7307.36	6978.61	7152.74
Plcb4	189.119	229.795	267.222	387.811	417.984	540.129	687.945	650.591	671.044	314.955	337.068	337.942	571.335	411.804	462.221	533.529	639.008	549.031
Adcy3	184.756	269.611	780.543	403.206	253.506	495.192	291.197	398.27	303.852	347.624	294.721	518.861	562.177	525.463	542.989	284.625	254.295	320.908
