## Supplementary material for "TMEM184b is necessary for IL-31 induced itch": Supp Table 4

### Sheet: Sheet1
GeneID	log2(FC) Tlx3	P-value Tlx3
Asic1	1.96103	1.2014e-173
RP23-371K18.2	-3.78119	5.74161e-115
Mrgprb4	-4.35216	5.02684e-107
Edn3	3.77754	5.37217e-106
Nppb	-4.15357	5.4458e-106
Whrn	2.20262	6.26834e-88
Chrnb3	2.04535	5.22435e-85
Grxcr2	2.93867	6.3702e-61
Cd24a	-1.42942	3.11127e-55
Tmem45b	-1.51376	1.55153e-53
Insrr	2.60235	2.7673e-48
Cd82	-1.61812	3.27079e-45
Moxd1	-1.51971	8.30726e-45
Il31ra	-2.79764	1.24982e-43
Ina	1.0507	5.08073e-43
Npy2r	-1.70835	1.79122e-42
Nbea	-1.25289	5.92473e-40
Lxn	-1.17309	1.5397e-38
Th	-2.26634	3.43452e-38
RP23-427I15.3	-2.5333	4.03299e-38
Gfra3	1.57281	9.53693e-38
Trpc3	-1.71035	4.79365e-37
Cysltr2	-2.43351	5.43155e-37
Mrgpra3	-2.5908	1.58038e-35
Prkcq	-2.14818	1.55322e-34
Pcna-ps2	2.70071	3.82681e-34
Synpr	-1.1771	8.15103e-33
Ptger1	1.08938	1.03748e-32
Plcb3	-0.6919	1.94955e-32
Cdk15	-1.29604	3.13582e-32
Ntrk1	1.11529	4.08322e-32
Scn5a	2.19262	6.41034e-32
Dpp10	-1.27114	7.53e-32
Cyp4f39	-1.96614	1.15331e-31
Wnt2b	-1.55888	2.62158e-31
Kcnip4	-1.26324	4.08355e-31
Tmem200a	-1.1514	1.39688e-29
Slc29a4	0.88838	1.81447e-28
Col25a1	1.48295	2.7789e-28
Parvb	-0.66926	3.49788e-28
Trpc6	-1.27432	5.36099e-28
Cpne3	-1.01312	1.33855e-27
Fxyd2	-1.08463	1.35517e-27
A3galt2	-1.47102	1.77983e-27
RP24-444C13.18	-2.40923	2.04562e-27
Ptgdr	-1.4848	2.23607e-27
Mab21l1	-1.9399	9.2364e-27
Trpv1	1.16184	1.25576e-26
Lig1	-2.11224	3.23473e-26
Slc16a12	-1.59644	5.29117e-26
Rgs8	-1.74433	5.75047e-26
Mrgprd	-1.57729	4.25835e-25
Hpcal1	-1.01609	4.46444e-25
Otoa	-2.04127	8.9681e-25
Mal2	-0.690398	1.33542e-24
Oprl1	1.03913	1.68162e-24
Klf5	-0.956312	2.1985e-24
Sst	-2.25318	5.02744e-24
Asic3	0.750487	8.58072e-24
Fndc4	1.11698	1.23289e-23
Lrrn4	-2.16081	5.1802e-23
Hrh1	-1.96373	1.92252e-22
Dnase1l3	-1.52601	2.20959e-22
Slc7a3	-1.99357	1.07808e-21
St6gal2	-1.80609	1.47578e-21
Plcb1	0.962682	2.0132e-21
Htr4	-1.45639	7.56787e-21
Lpar3	-1.4869	1.9335e-20
Ugcg	-0.813673	2.07756e-20
Tagln2	1.15917	2.50178e-20
Kcnip1	0.945304	4.87596e-20
RP24-296O9.2	-2.04113	4.88785e-20
Mrgprb5	-2.02627	7.38632e-20
Acpp	-1.54231	7.57759e-20
Nt5e	-1.46758	1.63906e-19
RP24-444C13.15	-2.00265	1.81266e-19
Tspan14	-0.867845	2.03933e-19
Deptor	-0.724458	9.47182e-19
Gpd1l	-0.657069	1.26369e-18
Ecel1	1.95611	1.28215e-18
Kcng4	1.18598	1.4442e-18
Prrg3	1.05847	4.89934e-18
Dock4	0.958924	5.15157e-18
Add3	1.07349	5.20988e-18
Creg2	1.35082	5.85336e-18
Cacng2	1.02253	1.73112e-17
Zdhhc22	1.03914	1.93124e-17
Kcnd3	-1.03206	2.42631e-17
Ada	-1.63539	3.11424e-17
Myo1a	-0.773708	3.18572e-17
Unc5c	1.28647	4.75988e-17
Ms4a3	-1.86858	5.07084e-17
Faim2	0.695798	5.81219e-17
Mme	1.23365	5.8993e-17
Lpar5	-1.78818	8.90343e-17
Ly86	-1.49806	1.28784e-16
Kcnj14	1.67414	1.48265e-16
Dtnbp1	-1.43259	1.62053e-16
Atp1a1	0.469511	1.73725e-16
Sertad4	-1.0932	2.37185e-16
Mrgprx3-ps	-1.69994	3.241e-16
Rnasel	-0.972992	3.67799e-16
Ppp1r1a	-1.01164	5.22797e-16
Pde4c	-1.80021	5.51026e-16
Cpne2	-0.996185	6.137e-16
Dcx	-1.54261	6.46274e-16
Aqp1	-1.0341	1.01031e-15
Ctxn3	-0.84754	1.05861e-15
Dcdc2a	-1.74221	1.43077e-15
Scn11a	-0.724342	1.94806e-15
Sertm1	-1.48013	3.2583e-15
Nptx1	0.49533	3.77513e-15
Vangl1	1.36991	3.90674e-15
Htra1	0.51884	4.49978e-15
Gpr26	1.17666	5.07047e-15
Npffr2	1.72183	5.4716e-15
RP23-67J22.4	-1.531	5.74979e-15
Fstl5	-1.7211	5.79186e-15
Syt7	-0.974069	7.4423e-15
Chst1	1.02892	9.1939e-15
Cmtm8	-1.61032	1.37486e-14
Smyd3	-1.1088	1.38496e-14
Ogdhl	0.641357	1.59583e-14
Sstr1	1.48841	2.70479e-14
Gpr12	1.66316	3.43433e-14
Kcnmb2	1.34172	5.6838e-14
Cd47	-0.733532	6.87423e-14
Dapk1	-0.857353	8.76413e-14
Plch2	1.24285	8.99697e-14
Rapgef5	0.67703	9.01662e-14
Dab1	1.21025	1.10988e-13
Rarres1	-0.961989	1.76304e-13
Zdhhc23	-1.19527	2.27598e-13
Sh3rf1	0.988509	2.63697e-13
Mrgprc1-ps	-1.60196	2.78101e-13
Bcl2l14	-1.59375	3.12977e-13
Cbln1	-1.37215	3.41282e-13
Kcnn1	-0.743833	3.70378e-13
Insm1	-0.968975	3.7266e-13
Fgf11	0.911917	4.0322e-13
Carhsp1	-0.876068	4.23214e-13
Sox4	-0.698424	4.47774e-13
RP23-67A17.1	-1.12912	5.40461e-13
Slit2	1.03793	6.68748e-13
Gfra2	-1.13214	7.14061e-13
Ptafr	-1.55903	7.38558e-13
Tmem233	-0.624525	7.7694e-13
Frzb	-0.823863	9.5043e-13
Ism1	-1.46893	9.70665e-13
RP23-136I1.3	-1.04395	1.00983e-12
Meg3	0.653893	1.04706e-12
Klhl5	-0.862517	1.41998e-12
Ano3	-0.723468	2.03629e-12
Nefm	0.437239	2.14165e-12
Dgkz	-0.517551	2.19013e-12
Cd55	-0.736781	2.70948e-12
Lrrc31	-1.55285	2.88759e-12
Tmem100	0.786124	3.2816e-12
Phf24	-0.761852	3.56734e-12
Isl2	-0.940743	4.39812e-12
Syt13	-1.49972	5.45854e-12
Chrna3	-1.05616	5.71161e-12
Clmp	0.601999	1.14506e-11
RP23-245B21.4	-0.4846	1.83881e-11
F2rl2	-0.59362	2.22599e-11
Kcnt2	1.1694	3.58598e-11
Chrm2	1.10082	3.64164e-11
Tubb2b	-0.651163	4.09439e-11
Kcnip2	-0.814209	4.40757e-11
Dclk1	0.624374	5.73069e-11
RP23-13H15.4	-1.23426	6.34834e-11
Stom	-1.0683	7.86083e-11
Ptchd2	0.657249	8.06472e-11
Nnat	-1.13462	8.95644e-11
Uaca	-0.5881	1.00719e-10
Ptn	0.444996	1.03768e-10
Syt6	-0.51988	1.07165e-10
Map7d2	0.425387	1.17154e-10
Vstm5	-0.605489	1.39303e-10
Tspo	-0.892753	1.79297e-10
Gpr139	-0.917424	2.24671e-10
RP24-503A2.8	-1.40563	2.33839e-10
Htr1a	-1.2446	2.64007e-10
St3gal1	0.851323	2.76531e-10
Tnfrsf11a	-0.767522	3.24368e-10
Mcfd2	-0.547945	4.09568e-10
Grik1	-1.06342	5.8662e-10
Kcng1	1.13637	5.90562e-10
Dclk2	0.582309	6.12337e-10
Shf	0.799508	6.14061e-10
RP24-502E20.5	1.20559	6.33094e-10
Wipf3	-0.645048	7.33665e-10
Fxyd6	-0.577404	9.13945e-10
Gpr149	0.91316	9.97246e-10
Pten	-0.461516	1.02472e-09
Islr2	1.04817	1.031e-09
Enc1	0.765776	1.11692e-09
Rgmb	-0.472869	1.13705e-09
Lhfpl3	-0.604178	1.35398e-09
Serping1	-0.579944	1.76508e-09
Tbc1d16	-0.550888	1.87787e-09
Tox2	-0.819972	2.01866e-09
Atf7	0.524303	2.15393e-09
Scin	-0.957627	2.20933e-09
Dyrk4	-1.32502	2.39068e-09
Cartpt	1.01838	2.48529e-09
RP23-427I15.4	-1.31536	2.65491e-09
Chgb	0.399775	2.68505e-09
Apba1	-0.469067	3.22617e-09
Arap2	0.88225	3.78214e-09
Cpn1	-1.24495	3.89399e-09
Plxnc1	-0.440983	3.90013e-09
Fam122b	-0.953268	3.99514e-09
Fxyd7	0.585288	4.12533e-09
Cd44	-0.617981	5.42734e-09
Pstpip2	-0.82308	6.85907e-09
P2rx2	-1.28467	7.52889e-09
Fam19a4	-1.03933	8.56518e-09
Map7d1	0.390178	8.83657e-09
Unc13c	-0.807946	1.13503e-08
Serinc5	-0.336456	1.18495e-08
Nyap2	0.8206	1.34315e-08
Hoxd10	-1.25932	1.60324e-08
Meis2	0.773789	1.6334e-08
Nefh	0.415823	1.69768e-08
C1ql4	-1.17705	1.86089e-08
Cadm2	0.69779	2.19511e-08
Miat	0.660658	2.48448e-08
Inadl	-0.436647	2.57677e-08
RP23-95H5.1	-0.483894	2.95814e-08
Sytl3	0.670731	3.09802e-08
Mt2	1.08448	3.13179e-08
B3glct	-0.524523	3.13554e-08
Layn	1.13184	3.14679e-08
Pcp4l1	0.546055	3.17039e-08
Rassf9	-1.17065	3.50064e-08
Emb	0.324598	3.96671e-08
Cdc42ep5	1.14579	4.12348e-08
Mmp17	-0.766134	4.38062e-08
Snca	-0.793998	4.72751e-08
RP23-173N16.6	-0.949837	4.81758e-08
Trpm6	-1.21532	4.83151e-08
Acsl5	-0.450298	4.97601e-08
Gpr35	-0.601453	5.78873e-08
Tuba4a	0.411196	5.95238e-08
Cttnbp2	0.782159	6.34273e-08
Neurl1a	-0.478714	6.79445e-08
Rtn4rl1	-0.45295	6.93071e-08
Mb21d2	-0.674264	6.95138e-08
Cgref1	-0.5672	6.9572e-08
Lgi3	0.383544	7.22432e-08
Tecta	0.90731	7.34028e-08
Mroh2b	-1.17885	8.08654e-08
Pak4	-0.697804	8.58176e-08
Prpf8	-1.03957	8.58213e-08
Casz1	-0.499869	8.97161e-08
Mpv17l	-0.640703	9.64432e-08
RP23-32L15.2	-0.437275	9.69184e-08
Gabra1	-0.687465	9.69971e-08
Ap1ar	-0.49812	9.77792e-08
Gap43	0.478233	1.0042e-07
Chrnb4	-0.830471	1.01466e-07
Laptm4b	0.416218	1.02713e-07
Ceacam10	-1.18525	1.04714e-07
Ddit4	0.705639	1.07867e-07
Pear1	0.956456	1.08188e-07
RP23-19E7.7	-1.14628	1.11217e-07
Map3k6	0.801309	1.36142e-07
RP24-505E24.3	1.10208	1.50354e-07
Rasl10a	-1.07375	1.68694e-07
Nsg1	0.505901	1.81455e-07
Pmp2	0.807081	1.88551e-07
Txn1	-0.693719	1.9185e-07
Mt1	0.798765	1.92339e-07
Il4ra	0.648804	1.97344e-07
Plch1	1.14885	2.01115e-07
Tmem132e	-0.470133	2.07923e-07
Mafb	0.88601	2.09305e-07
Bves	0.586719	2.16058e-07
Ube2ql1	-0.425407	2.31377e-07
Thrsp	0.779162	2.44057e-07
RP23-159L13.1	-1.10976	2.52099e-07
Bcar1	0.402265	2.52316e-07
Wdr66	-1.0965	2.57063e-07
Barx2	-1.13715	2.67976e-07
RP23-374N19.4	1.07216	2.78217e-07
Med10	-0.488295	3.21799e-07
Lgmn	0.331608	3.2896e-07
Scn4a	0.725672	3.29359e-07
Bhlhb9	0.490241	3.64053e-07
Ptpn6	-1.12691	3.66321e-07
Dusp26	-0.808969	3.86522e-07
Arhgdig	0.438155	3.95564e-07
Chrna6	0.64149	4.03314e-07
Trib1	0.761267	4.13519e-07
Wwc2	0.6077	4.39154e-07
Ing2	0.875841	4.91196e-07
Nxpe5	-1.11139	4.92856e-07
Steap3	-0.598509	5.13252e-07
Wnk3	0.790211	5.27996e-07
Pou4f2	-0.745231	5.2934e-07
Fmnl1	-0.445715	5.34424e-07
Tenm1	0.891883	5.48776e-07
Slc45a3	-0.604639	5.8719e-07
Sh2d4a	-1.03093	6.05222e-07
Cdh3	-1.09822	6.16007e-07
Epb41l1	0.421899	6.24702e-07
Sez6	0.510569	6.82761e-07
Nxph3	-0.864771	6.89485e-07
Adrbk2	-0.615972	6.96861e-07
Paqr5	-0.866393	7.43941e-07
Klrg2	0.819787	7.7833e-07
Csf1	0.695196	7.81178e-07
Naip5	-1.09648	8.15898e-07
Ankrd50	-0.449834	8.63043e-07
RP24-78F21.4	0.355505	8.65193e-07
Gpr179	-0.875719	9.11812e-07
Adarb1	-0.642707	9.35841e-07
Smoc2	-0.657584	9.62032e-07
Stat5b	-0.41213	9.6953e-07
Rasgrf1	0.765114	1.00632e-06
Ppp1r1c	-0.285416	1.01634e-06
Cpe	-0.387772	1.04056e-06
Hoxd11	-1.07187	1.0412e-06
Chrm4	0.87062	1.04319e-06
Nbl1	-0.448894	1.13669e-06
Mafa	0.582497	1.14062e-06
Chst11	-0.519519	1.15023e-06
Il6st	-0.446589	1.15377e-06
RP23-245M18.4	0.429703	1.18507e-06
Pou2f1	-0.900947	1.19061e-06
Mesdc1	-0.459335	1.19251e-06
Scn10a	0.443611	1.29942e-06
Mvp	-0.459427	1.33732e-06
Igkc	-1.06837	1.36563e-06
Nrip1	0.666571	1.42893e-06
Golga7b	-0.481914	1.66445e-06
Zdhhc14	-0.476328	1.66486e-06
Olfr1372-ps1	-0.993014	1.73615e-06
Rnf144a	-0.696989	1.75229e-06
Dnajc13	-0.476358	1.75322e-06
Cmtm4	-0.431285	1.76525e-06
L3mbtl4	0.886593	1.77397e-06
Adk	-0.552334	1.77656e-06
Cacna2d2	0.619824	1.91824e-06
Cav2	-0.46343	2.10547e-06
Runx1	-0.867741	2.1594e-06
Orai2	0.434486	2.17335e-06
Magi1	-0.305022	2.36263e-06
Cntn1	0.465767	2.36528e-06
Tmem200c	0.646881	2.36951e-06
Tmem164	-0.413443	2.43632e-06
Agtr1a	-0.655232	2.49559e-06
Hoxa9	0.495913	2.53471e-06
Kcnv1	0.448944	2.55388e-06
Pcsk9	-0.982703	2.61926e-06
Eml1	-0.364227	2.70822e-06
Tmem252	0.994636	2.77496e-06
Adgrl1	0.327928	2.79775e-06
Pltp	-1.04397	2.8157e-06
Card10	-0.673887	2.83483e-06
Tmem132b	0.71433	2.89689e-06
Xylt2	-0.572021	2.93966e-06
Sema3f	0.561017	2.94136e-06
Misp	-1.01766	3.07804e-06
RP23-158K20.2	-0.655709	3.19535e-06
Rnf150	0.535847	3.27571e-06
Rragd	-0.348818	3.33482e-06
Zfp503	0.583775	3.5277e-06
Frmd7	0.72537	3.5342e-06
Begain	0.675314	3.59308e-06
Ptprk	-0.892057	3.74236e-06
Mapk4	-0.567053	3.77329e-06
Lhfpl2	-0.722457	3.90299e-06
Scrt2	0.33028	3.9592e-06
Cacng8	0.95336	3.95972e-06
Lgals9	-0.424025	4.1979e-06
Cnr1	0.502121	4.22477e-06
Pxylp1	0.934082	4.51011e-06
Ptk2b	0.623208	4.90846e-06
Grm4	0.492893	5.06427e-06
Slc4a1	-1.0032	5.30191e-06
Ascl4	-0.973084	5.40065e-06
Fam167a	-0.912769	5.68826e-06
Dapk2	-0.71022	5.72187e-06
Kcna5	-0.9875	5.87888e-06
Grin2d	0.849725	5.96769e-06
Snhg11	0.458978	6.24668e-06
Tshz2	-0.291752	6.8221e-06
Tmem255a	0.473238	6.85863e-06
Shc1	-0.447232	7.06777e-06
Camk2a	-0.383597	7.21913e-06
Cpne8	-0.541041	7.30863e-06
Kdelc2	-0.636054	7.3728e-06
Slco3a1	0.373037	7.43015e-06
Steap1	0.961539	7.51291e-06
Il17rc	-0.969557	7.87412e-06
Kras	0.994839	8.04041e-06
RP23-71C23.3	-0.898104	8.11716e-06
Tmem176a	0.545665	8.26912e-06
Ccdc141	-0.742002	8.92118e-06
Shroom3	0.452973	9.21499e-06
Htr2c	0.929015	9.41284e-06
Nefl	0.253702	1.00566e-05
Arsb	-0.587181	1.04863e-05
Nell1	0.957708	1.05222e-05
Xkr8	0.743155	1.05933e-05
H19	-0.666057	1.06356e-05
Ptger3	-0.524917	1.06569e-05
Sh2b3	0.63837	1.07676e-05
Cacng3	-0.980561	1.08565e-05
Slc7a4	0.718384	1.14476e-05
Arrdc3	-0.44865	1.15064e-05
Mia3	0.516332	1.17399e-05
Csdc2	0.39136	1.20344e-05
Zfp36	0.834179	1.22439e-05
Oat	0.323003	1.22462e-05
Mrgprx1	0.812265	1.23897e-05
Map3k21	-0.77227	1.2407e-05
Slc18a3	0.83057	1.2744e-05
Myh10	0.442265	1.28734e-05
Tmem158	-0.572965	1.29274e-05
Arid5b	0.500979	1.29357e-05
Agrn	0.456014	1.34071e-05
Pld3	-0.374854	1.37804e-05
Fam189a2	-0.466816	1.41032e-05
Hdac9	-0.693594	1.42736e-05
RP24-63O24.2	-0.966009	1.45129e-05
Rab27b	-0.471152	1.49862e-05
Nt5c2	0.392574	1.51046e-05
Cdo1	0.622365	1.52454e-05
Samd14	-0.349903	1.5321e-05
Adgra3	0.3886	1.53901e-05
Sstr2	-0.938774	1.62154e-05
Wnt11	-0.952042	1.65154e-05
H2-Eb1	-0.687723	1.68034e-05
Mctp1	-0.511937	1.7083e-05
RP23-37G19.2	-0.748606	1.7158e-05
Fam222a	-0.859544	1.74812e-05
Lclat1	-0.515819	1.7658e-05
Dnajc6	0.450226	1.80163e-05
Slc35d3	0.799931	1.80204e-05
Serinc2	-0.648359	1.81137e-05
Asb1	0.354226	1.83503e-05
Trim59	-0.886408	1.86619e-05
Chd9	0.59053	1.88814e-05
Pde4b	0.502104	1.90632e-05
Omp	-0.813273	1.92422e-05
Sort1	0.368762	1.98336e-05
Npffr1	0.950617	1.99286e-05
Tmem176b	0.400015	2.01154e-05
Shisa7	0.944381	2.19375e-05
Fbxl19	-0.606808	2.24987e-05
Ak4	-0.831935	2.34575e-05
Myl1	0.926758	2.40093e-05
Ccdc106	-0.79913	2.40481e-05
F2rl1	-0.784408	2.42526e-05
Mfap3l	0.463765	2.45613e-05
Gpnmb	-0.878511	2.4727e-05
Bche	-0.600437	2.62994e-05
Ndst1	-0.404622	2.65438e-05
Pard3	0.52919	2.79867e-05
Ugdh	0.859643	2.80192e-05
Fam83d	-0.912673	2.9936e-05
Bmp15	-0.9113	3.15697e-05
Plcl2	-0.53407	3.19549e-05
Chst15	-0.413323	3.20187e-05
Igfn1	0.876943	3.24887e-05
Frrs1l	0.6247	3.4423e-05
Mras	-0.53808	3.49193e-05
Htr1f	-0.853327	3.49576e-05
Ppp1r9a	0.492592	3.50084e-05
Stard10	0.411242	3.51084e-05
Stt3b	-0.414891	3.52383e-05
Greb1l	0.908781	3.53381e-05
Lgi2	0.363657	3.58356e-05
Rasd1	0.902922	3.61516e-05
RP24-312B12.1	0.533381	3.68287e-05
Slc16a2	0.451979	3.70479e-05
Hexb	-0.436416	3.71756e-05
Scg3	-0.480593	3.72684e-05
Rassf4	0.449281	3.79141e-05
Pycard	-0.893621	3.83295e-05
Hspb1	0.311113	3.86034e-05
Zcchc12	-0.782926	3.92941e-05
Chd5	-0.732852	4.04463e-05
Zfp521	-0.595219	4.0591e-05
Riok3	0.442251	4.27144e-05
Schip1	-0.456392	4.27735e-05
RP23-323L8.5	0.593319	4.35515e-05
Tcerg1l	-0.678855	4.37499e-05
Dcn	-0.34708	4.38994e-05
RP23-135A22.4	-0.770971	4.47672e-05
Gnai1	0.247413	4.49641e-05
Lmtk3	0.561753	4.51234e-05
Hnrnpdl	0.375328	4.56584e-05
Ankrd33b	0.768815	4.56752e-05
Prkce	-0.252254	4.66842e-05
Zswim5	-0.405027	4.69667e-05
Bcat1	0.311077	4.87895e-05
RP23-158M23.2	0.440729	4.95354e-05
Prrt3	0.325003	4.97823e-05
Mybpc2	0.899888	5.14759e-05
Nap1l4	-0.271387	5.30224e-05
Tmtc1	0.557834	5.39086e-05
Ralgps2	0.552432	5.45698e-05
Macrod2	-0.320896	5.53665e-05
Pcna	-0.386492	5.54771e-05
RP23-117C21.1	-0.864933	5.5567e-05
Tmprss11c	-0.884588	5.568e-05
Grm5	0.868285	5.58183e-05
Galnt3	-0.799063	5.78449e-05
P2ry1	-0.614904	5.84675e-05
Pcbp3	-0.263812	5.96125e-05
Tmem51	-0.524547	5.98413e-05
Rell2	0.291355	5.99683e-05
Ibsp	0.68324	6.02648e-05
Jag2	0.338297	6.07574e-05
Gda	-0.453342	6.46772e-05
Ptprd	0.60268	6.52723e-05
Ntn1	-0.578956	6.64031e-05
Ncam2	0.686747	6.73724e-05
Tbc1d1	-0.641339	6.74509e-05
Prr36	-0.844135	6.7795e-05
Sptbn5	0.553291	6.82258e-05
Bcap29	-0.351221	6.95767e-05
Snap91	0.541581	6.97042e-05
Csmd3	0.83513	7.06178e-05
Rnf112	-0.533568	7.24906e-05
Fam177a	-0.541123	7.35677e-05
Sez6l2	0.28274	7.5583e-05
Tmem79	-0.747577	7.5633e-05
Cntnap2	0.331156	7.58989e-05
Nup93	-0.329456	7.64996e-05
St6galnac3	-0.788666	7.70146e-05
Tns1	-0.369978	7.70945e-05
Gna14	-0.254747	7.70983e-05
Fam163a	0.83134	7.8326e-05
Dusp1	0.423332	7.94481e-05
Rnf7	-0.266183	7.96733e-05
Mgst3	0.36189	8.02716e-05
Top2a	-0.869505	8.09175e-05
Chga	0.317711	8.14275e-05
Mpo	-0.844876	8.16906e-05
Hmox1	-0.726316	8.31884e-05
Cpne6	0.275693	8.34121e-05
Arrb1	0.469631	8.3992e-05
Vrk2	-0.713056	8.50738e-05
Vps4b	-0.340883	8.53368e-05
Mospd1	-0.433047	8.59583e-05
RP24-77I21.3	-0.406885	8.98307e-05
Adam23	0.426928	9.11625e-05
Frmpd3	0.453983	9.2179e-05
Nipal2	-0.502117	9.31275e-05
Trerf1	0.554038	9.34786e-05
Abcb8	0.718099	9.3764e-05
Opcml	0.404474	9.5899e-05
B3galt5	0.575092	9.63553e-05
Mustn1	-0.812653	9.65989e-05
Phactr1	-0.334595	9.76906e-05
Wfdc2	-0.860632	9.7755e-05
Speg	0.46177	9.79348e-05
S100b	0.285226	9.81845e-05
Tnr	-0.579716	9.89406e-05
Gria4	0.466421	9.90216e-05
Syngap1	0.567541	9.90489e-05
Luzp1	0.368953	0.000101491
Map2	0.599716	0.000101499
Aars	0.278253	0.000102432
Obsl1	0.454041	0.000103112
Slc10a6	-0.662287	0.000103894
Nectin1	-0.631892	0.000105942
Lzts1	-0.497015	0.000108263
Atp1b3	-0.44013	0.000108305
RP23-292G1.5	-0.858814	0.000110358
Fam43a	-0.668218	0.000115646
Mir22hg	0.470143	0.000118554
Dnajc3	-0.382086	0.000119962
Cfap61	-0.835705	0.000121754
Rsu1	-0.452154	0.00012354
Basp1	-0.287226	0.000124104
Smco4	0.673636	0.000124399
Cracr2a	0.688303	0.000126336
Gria2	0.448807	0.000128315
Rho	0.848054	0.000130848
Rap1gap	0.384479	0.000132066
Gab1	-0.452593	0.000132857
Bmp8a	-0.681554	0.000133843
Arap1	-0.645391	0.000133951
Aebp1	-0.692405	0.000136047
Bhlha9	-0.509118	0.000137344
Mgat5b	0.684861	0.000137446
RP23-143O13.1	-0.819913	0.000138035
Nfkbia	0.570449	0.000141007
Rimbp2	0.586161	0.000141019
Wwp2	-0.312822	0.000142584
Flrt2	0.64043	0.000144469
Tbc1d24	0.515833	0.000146529
Mapre3	0.303538	0.000147112
Slc29a1	-0.563242	0.000147785
Rffl	-0.558856	0.000147941
Rnf182	-0.704539	0.00014818
Pik3r5	0.689021	0.000149783
RP23-153H17.7	0.843059	0.000151053
Calca	0.385098	0.000152771
Socs7	-0.266647	0.000154712
Rassf3	-0.268472	0.000155692
Sri	-0.287257	0.000158176
Scrt1	0.324219	0.000162134
Acbd4	-0.425826	0.000163549
Rcc1	-0.709289	0.000163662
Kcnc3	0.349778	0.000164664
Gpsm1	0.497021	0.0001671
Clec7a	-0.830649	0.000167201
Sphkap	0.510865	0.000167754
Cnnm3	0.689353	0.00016801
Reps2	-0.358474	0.000168797
Ildr2	-0.707306	0.000169356
Sptbn2	0.301253	0.000173724
Syt15	-0.768473	0.000174823
Rnf128	0.49472	0.000176268
Slc6a1	0.676822	0.000176561
Tll1	0.663695	0.000178066
Mmp15	0.267359	0.000179816
Pde8b	0.457763	0.000181651
Atpaf1	0.295481	0.000184594
Gabbr1	0.347515	0.00018577
Rgs7	-0.320796	0.000186252
Pfkfb3	0.640233	0.000186523
Jak1	-0.32606	0.00018736
H2-Ab1	-0.700674	0.000188297
Ncan	0.461558	0.00019026
Srl	0.517113	0.000198095
Igf2	-0.821027	0.000201185
Abhd3	0.378776	0.000202218
Bnc1	-0.741982	0.000204557
RP24-62C22.1	-0.704819	0.000207122
Ldlrad4	-0.607896	0.000209835
Aifm3	0.547527	0.000218761
RP23-298C3.11	-0.786135	0.000221193
RP23-307I19.5	-0.813277	0.000222838
Bcl6	0.511243	0.000227102
Gpc5	-0.496412	0.000228264
Rnf144b	0.818161	0.000229532
Rbmx	0.519574	0.000230426
Nepro	-0.652054	0.000230739
Ndnf	0.691101	0.000233009
Dock8	-0.593417	0.000234022
Htr5b	-0.737103	0.000236687
Palm3	0.318642	0.000238406
Cnih2	0.43023	0.000239696
Zfhx4	-0.803802	0.000256798
Slc7a8	-0.387383	0.000256902
Syt5	-0.31783	0.000258729
Hs3st3a1	-0.762698	0.000260453
Kcnn2	0.430037	0.000261215
Arhgef9	0.351618	0.000264003
Grrp1	0.812602	0.000265955
Tln2	-0.346784	0.000266039
Rab37	0.489704	0.000266053
Pcsk1	0.387259	0.000266803
Pcdhgc3	0.430407	0.000267662
Fgf12	-0.289538	0.000270176
Atg9a	-0.437822	0.000271964
Gm9818	-0.64849	0.000271986
Rims3	0.297901	0.000274798
Klhl2	-0.328848	0.0002751
Rras	-0.313068	0.000277735
Zfhx3	-0.529298	0.0002808
Oprd1	0.481477	0.000281819
Edem1	-0.445599	0.000286699
Cdh10	-0.575813	0.000289266
Tnfaip8	-0.75867	0.000290644
Fam131b	-0.256936	0.000290974
Wisp1	0.632102	0.000291581
Tmem28	0.36128	0.000292841
Ncoa1	0.423124	0.000292889
Unc5d	-0.719274	0.000294301
Vmn1r85	-0.653084	0.000294626
Penk	-0.80603	0.000298173
Cldn9	-0.799849	0.000300723
Maoa	-0.40702	0.000305785
Calb1	0.409978	0.000313392
Npas2	-0.80193	0.00031551
Syt2	0.471588	0.000317423
Zbtb7b	0.450012	0.000317842
Tspan5	-0.295706	0.000319783
Gak	0.587757	0.000324544
Ablim2	0.379586	0.000326703
Hoxb9	0.588509	0.000332112
Astn1	0.546572	0.000332816
Cadm1	-0.308943	0.000338856
Daam2	0.406052	0.000341029
Syk	-0.722838	0.000344032
Cd34	-0.54204	0.000347177
Lgi1	-0.520896	0.000348169
Rpap1	0.751608	0.000350801
Dock11	-0.55393	0.000352028
Kif13a	-0.40978	0.000354004
Agfg1	-0.369312	0.000360769
Pkig	-0.572275	0.000362904
Ostm1	-0.274409	0.000364747
Wnt16	-0.744201	0.000365892
Olfm2	0.512666	0.000366856
Plek2	-0.711467	0.00036748
RP24-317M4.6	-0.40792	0.000377955
Dpysl2	-0.420769	0.000380382
Gpr137c	0.381879	0.000381327
Pnmal1	0.450072	0.000384148
Tlx3	-0.287204	0.000388261
Cd74	-0.667902	0.000390998
Epb41l3	0.333457	0.000397671
Socs2	-0.717611	0.000402672
Cbr1	-0.281109	0.000404373
Garem1	0.541759	0.000408557
Cdh9	-0.75202	0.000408598
Aak1	0.410683	0.00041269
Timp2	0.219367	0.000412846
Lingo2	0.432021	0.000413468
RP23-16O15.2	-0.694167	0.0004202
Kcnn3	-0.783062	0.00042084
Abl2	0.453136	0.000428831
Palmd	0.622692	0.000434949
Mxra7	0.37152	0.000436708
Slc38a11	0.738628	0.000438708
Siah3	0.426798	0.000443217
RP23-157H17.2	0.474538	0.000443563
Thop1	-0.276115	0.000449957
Higd1a	0.368651	0.000451283
Rcc2	-0.27715	0.000452077
Cdh12	0.663135	0.000453739
Nkain3	0.738308	0.000462427
Sik2	0.622814	0.000464355
Dusp7	-0.422503	0.000465885
Rspo2	-0.401079	0.000475833
Ahnak2	0.382932	0.000487279
Nespas	0.755542	0.000494702
Lrrc75b	-0.290631	0.00050078
RP23-416G20.6	-0.747084	0.000505422
Acsl6	0.387225	0.000509943
Kcng3	-0.699398	0.000512171
Scn3b	-0.586469	0.000514731
Hs6st1	-0.349878	0.000516017
Mpped2	-0.308392	0.000520054
RP23-143B2.1	-0.601141	0.000522053
Exph5	-0.738998	0.000526535
Rpl11	-0.316156	0.000530798
Casc4	0.457621	0.000535233
Fryl	-0.494774	0.0005433
Aox1	0.299136	0.000546975
Lama1	0.622526	0.000550535
Wipf2	0.353618	0.000553329
Synpo2	-0.605966	0.000562766
Neto1	0.546808	0.000567949
Pigp	0.339087	0.000570975
Nrcam	0.382035	0.000572107
Fbxo28	0.351045	0.000576017
Acacb	0.703305	0.000588939
Slitrk1	0.4076	0.000596925
Zdhhc13	-0.389224	0.000600585
Slfn5	0.601137	0.000602063
Sel1l3	-0.34177	0.000602137
Laptm5	-0.646599	0.000602552
Tmem181a	-0.279484	0.000603393
RP23-177D16.1	-0.616055	0.000608297
Srxn1	0.234107	0.000610446
Csmd2	0.490301	0.000611786
Sgms1	0.319034	0.000613864
Ppm1a	-0.188038	0.000626623
Ttyh1	0.309695	0.000632878
Apeh	0.331444	0.000636774
Camta1	-0.30113	0.000636988
RP23-57A16.3	-0.569281	0.000644801
Psme1	-0.486327	0.000649681
Gdpd3	0.759192	0.000650881
Flrt3	-0.549553	0.000656342
Marcks	-0.411035	0.000661234
Sh3bp5l	0.26415	0.000664978
Ptrf	-0.356436	0.000667646
Gpr160	-0.758022	0.000671114
Ret	-0.306379	0.000672512
Ophn1	-0.357551	0.000675979
Peg3	0.757256	0.000678214
Ggta1	-0.505148	0.000684954
Synj2	0.305746	0.000694934
Neurog3	-0.685044	0.000700184
Map3k1	-0.387239	0.000701063
Cldn10	0.640461	0.000704875
Arhgef17	0.243933	0.000714967
Tie1	0.491233	0.000723269
Slc9a3r2	-0.268081	0.000724149
Dynlt1b	-0.664894	0.000725688
Amer2	-0.344938	0.000726977
Dok5	-0.56	0.00073277
Hal	-0.64663	0.000737947
Card14	-0.686674	0.000742703
Samd9l	-0.485176	0.000742944
Igha	-0.710597	0.000747274
Calb2	0.539028	0.000751787
Pithd1	-0.253399	0.000757727
Cyp2j12	-0.509656	0.00075915
Ms4a2	-0.660113	0.0007602
Chpt1	0.443279	0.000760643
Psme3	0.749933	0.000765901
Smr2	-0.712659	0.000766293
Rph3a	0.203922	0.000770733
Rgs6	0.451278	0.000776752
Wscd2	0.586437	0.000785019
Fer1l6	0.584771	0.000797708
Ociad2	0.562981	0.000807295
Pou4f3	0.309804	0.000809712
Zfhx2	-0.347712	0.000815545
Tuft1	0.602374	0.000820597
Plau	-0.573998	0.000834199
Fras1	0.712063	0.000852411
Fnbp1	-0.2315	0.000852464
Hcn1	0.326423	0.000868906
Itgal	-0.739076	0.000870916
Prg2	-0.729116	0.000877081
Soat1	0.510788	0.000878516
Mllt6	0.672441	0.000880305
Grm8	0.376294	0.000888363
Flot2	-0.254403	0.000903546
Crybb2	0.580264	0.000904594
Mturn	0.273639	0.000914432
Clstn3	0.286419	0.00093546
Chsy1	-0.424665	0.000937639
Nos1ap	0.534235	0.000943963
Ccl25	0.71582	0.000951048
Ms4a4c	-0.643613	0.000953522
Dstn	-0.220097	0.000953706
Dusp22	-0.277651	0.000988656
Slc25a30	0.361529	0.000990415
Trpm2	0.355708	0.000992575
Tac1	0.429589	0.00100926
Lrrc3	-0.515119	0.00101693
Sema5a	0.35743	0.00101785
Slc4a4	0.386887	0.00102996
RP23-459M2.1	-0.355028	0.00103122
Tpm4	-0.350335	0.00103123
Fnbp1l	-0.435798	0.00103303
Peg10	0.428917	0.00103952
Zfp956	0.578169	0.00105067
Tspan8	-0.456884	0.00105966
Usp24	0.417245	0.00106698
Rap1gap2	-0.326549	0.00107038
Fggy	0.643675	0.0010783
Cep83os	-0.634764	0.00109263
Tmem143	0.477757	0.00109833
RP23-345D6.8-1	-0.657495	0.00110043
Smarca2	-0.349431	0.00110921
Fgd3	-0.713119	0.00111101
Abcg4	0.389963	0.00111213
Syde1	0.418211	0.0011125
Folh1	0.550449	0.00111608
Gabarapl1	0.189205	0.00112076
Tenm2	0.416787	0.00112625
Smc5	0.409359	0.0011297
Acan	0.700834	0.00113186
Met	-0.684805	0.00113273
Cntf	0.485762	0.00113291
Them6	0.271869	0.00113429
Tmem47	0.265373	0.0011399
RP23-335B9.5	0.563726	0.00113998
Irs3	-0.723019	0.00116659
Jade1	0.396866	0.00117084
Ambra1	0.331677	0.00118017
Tom1l1	0.363397	0.00119401
Cntnap1	0.276628	0.00119716
Irx3	0.66792	0.00119903
Tmed5	0.714754	0.00120276
Cntn5	0.686939	0.00121363
Hmgcs2	0.347265	0.001215
Hs6st2	-0.314683	0.0012247
Trmt5	0.451243	0.00122713
Pdxp	-0.381794	0.0012331
Ankrd35	0.420378	0.00124599
Etnppl	0.605734	0.0012483
Myh11	0.610896	0.00125061
Osbpl5	-0.378827	0.00125558
Wsb1	0.588947	0.00127443
Grid2ip	0.563901	0.0012826
Hoxd1	-0.36041	0.00128867
Tapbpl	-0.420144	0.00129329
Mms19	0.301948	0.001301
Rasgrp2	0.609783	0.00130102
Zbtb10	-0.342678	0.00130382
RP23-428G22.2	-0.693071	0.00130488
Irf6	-0.52281	0.00131213
Wfs1	0.691603	0.00131644
Nedd4	0.64341	0.00133211
Nov	-0.420049	0.00134248
Stard13	-0.353812	0.00136225
Mettl7a3	0.466117	0.00140113
Rbm15b	-0.276757	0.00140943
Celf6	-0.264127	0.00141418
Slc9b2	-0.704469	0.00141754
Hcn3	-0.388089	0.00142604
Haghl	0.38565	0.00143258
Larp1b	0.543994	0.00143687
Dok1	-0.588872	0.00145555
Gng8	0.544271	0.0014562
RP23-313J15.17	-0.572399	0.00145796
Cela1	0.400565	0.00145875
Ighm	0.690732	0.0014979
Cnnm1	0.291647	0.00151098
Klk5	-0.64537	0.00152947
Cct6b	-0.694988	0.0015331
Tubb4a	0.208582	0.00154829
Abcd2	0.311019	0.00155202
Cep83	0.296765	0.00155275
Klf8	-0.672307	0.00155858
Hcn4	-0.397079	0.00157094
Csf2rb	0.628113	0.00158328
Coro2a	-0.237434	0.00158464
RP23-147K15.4	-0.447612	0.00158607
RP23-188F24.7	0.506807	0.00159409
Slc36a1	-0.234755	0.00160425
RP23-318H20.3	-0.691592	0.00160891
Wdr48	-0.276893	0.00161852
Fam83h	-0.490558	0.00161869
Rgp1	0.539214	0.00161919
Cdh11	-0.428698	0.00165115
Slc1a1	0.547636	0.00167394
RP23-391I5.5	0.340583	0.00167999
Brinp3	0.699994	0.0016844
Trim24	0.408797	0.00168467
Zfp667	0.617716	0.00168481
Id1	0.484304	0.001688
Cntnap4	-0.415801	0.00169425
Zfx	0.613517	0.0017109
Cpeb4	0.287977	0.00171922
Nr4a1	0.503923	0.00172202
Pou3f2	-0.501025	0.00173953
Fam168a	0.325636	0.00175562
Lrrc8b	0.288118	0.00176993
Fry	0.293582	0.00177872
AC102096.1	0.693508	0.00178094
RP23-8J15.4	0.337163	0.00178332
Adamts3	-0.577947	0.00179433
Klf12	0.519985	0.00179945
Pigz	0.370758	0.0018062
Rhob	0.280848	0.00181849
Phlda1	0.486352	0.00182001
Amz1	0.64092	0.00183395
Homer2	-0.376755	0.00183775
Mysm1	0.496913	0.00183846
Sema3g	0.447802	0.00184933
Vegfa	0.660093	0.00186286
Tox3	-0.418077	0.00186877
Tiprl	0.256979	0.00188004
Adora2b	-0.691494	0.00188286
RP23-189L19.6	-0.308566	0.00190121
St6galnac5	0.483257	0.00190376
C2cd2	0.412141	0.00190739
Lrig1	0.380099	0.00191681
Acp2	0.683004	0.00193139
Hs3st3b1	-0.609385	0.00193566
Epn2	-0.288591	0.00196281
Camkk1	0.637839	0.00197446
Zfp710	-0.412945	0.00201851
RP23-437A9.3	0.551254	0.00201999
Kdm5c	-0.364167	0.00204087
Tns2	0.440899	0.00207027
Agpat9	0.64941	0.00207815
Adamts19	-0.663972	0.00209443
Grid1	0.410641	0.0020947
Klf9	0.353751	0.00209894
RP23-351B24.4	-0.669749	0.00210642
Mkx	-0.510251	0.00210849
Tbkbp1	0.453399	0.00211422
RP24-85H21.6	-0.580646	0.00212468
Hdac4	-0.374361	0.0021275
Kcnq2	0.22949	0.00213328
Ide	0.309036	0.00213806
Stx1b	0.236973	0.00214814
Hyal2	0.664113	0.00215256
Samsn1	-0.528253	0.00216035
Nudt12	0.678091	0.00216401
Mphosph9	0.6768	0.00216507
Sgol2a	-0.526567	0.00216601
Fam210a	0.314887	0.00217763
Jchain	-0.665609	0.00218475
H2-D1	-0.369103	0.002188
Lin7a	0.516775	0.00223079
RP23-56C21.4	0.632772	0.00223107
E2f6	0.239221	0.0022336
Evc2	0.540294	0.00224614
Chst2	0.223113	0.00225154
Slc35f3	-0.457643	0.00226353
Agl	0.273603	0.00227062
Tbrg1	-0.270512	0.00227438
Plekha4	-0.237159	0.00228441
Lgals3	-0.645682	0.00229512
Ngfrap1	-0.347556	0.00229547
Lgr5	0.485012	0.00229549
Boc	0.367794	0.00231198
Egr3	0.675086	0.00232377
Car10	-0.349274	0.00234722
Capn2	0.177435	0.00235812
Fibin	0.51923	0.0023586
RP24-217M7.2	-0.677465	0.00236882
Ctsl	-0.357983	0.00237079
Siva1	0.627155	0.00237968
Hist1h2ap	-0.673774	0.00239673
Vps37c	-0.249065	0.0024018
Npas1	0.676383	0.00240507
Cpt1b	0.662132	0.00240609
Rai14	-0.48055	0.00240701
Tpd52	-0.444839	0.00240748
Insm2	-0.310201	0.00240926
Ppp1r10	0.458116	0.00241161
Akap6	0.334327	0.00241725
Sp6	0.610681	0.00243308
Slc9a9	0.194572	0.00243459
Adcy2	0.293719	0.00244563
Clint1	0.242171	0.00244933
Prrc1	-0.27349	0.00245261
RP23-451B4.2	-0.582722	0.002467
Clgn	-0.410256	0.00248753
Gorasp1	0.334226	0.00252651
Sorbs3	0.344641	0.00253046
Rasgef1a	-0.258995	0.00253097
Col1a1	-0.433756	0.00254031
Ahnak	-0.25983	0.00254309
Syt3	0.293927	0.00254863
Timm22	0.37015	0.00255673
Cntfr	0.282206	0.00258552
Prph	-0.190314	0.00261092
Gng2	-0.29744	0.00261906
Adora2a	-0.651361	0.00262575
Cntrl	0.642622	0.00262958
Tmsb4x	-0.314715	0.00263279
Lfng	0.538201	0.00263777
Zfp804a	0.382094	0.00263927
Slc34a2	-0.664109	0.00263958
RP23-469H5.1	-0.66509	0.00264375
Rnf157	0.298301	0.00264715
Otud1	-0.409404	0.00265662
Serpinb5	-0.60521	0.00265916
Cmtm6	-0.304661	0.00268314
Acad9	0.630185	0.00270368
RP23-206J9.5	0.654915	0.00272712
Cacng7	0.219481	0.00273049
Fos	0.659198	0.00274048
Csnk2a1	-0.241678	0.00274879
Uck2	-0.303272	0.00275026
Vwa3a	-0.594488	0.00277118
Aldoa	-0.263013	0.00277181
Rpa1	-0.247107	0.00278583
Ppm1n	-0.640595	0.00279116
Ddx55	0.656818	0.00279453
Zfp414	-0.419422	0.00279607
Olfml2b	0.334251	0.00283367
Ugt1a6a	0.425667	0.00284417
Dcc	0.663911	0.00284487
Prrxl1	0.205974	0.00286761
Ckap5	-0.417079	0.00287986
Kcnk1	0.226496	0.00288831
Shisa3	-0.554115	0.00296608
Scara3	-0.478503	0.00297438
Stim2	0.311903	0.0029804
Tpd52l1	0.577303	0.00299522
Dnmt1	-0.536052	0.00299607
Atp9a	-0.250862	0.00301797
Mlh3	-0.369861	0.00305034
Cckar	-0.457475	0.00305913
Slc6a19	-0.353127	0.00309431
Fam117a	-0.530508	0.00310017
Ptprt	-0.419742	0.00310302
Xk	0.317352	0.00310697
Psd3	0.299403	0.00311292
Fez1	-0.393788	0.00312809
Vsnl1	0.231606	0.00313285
Xntrpc	-0.654601	0.00313386
Tle3	-0.410036	0.00315167
Rgs11	0.491775	0.0031678
Lix1	-0.249759	0.00319427
Fam155a	0.314787	0.00319475
Fam19a1	0.279887	0.00320494
Lox	0.525584	0.00322024
Irs2	0.278709	0.00322283
Fam210b	-0.446911	0.0032395
Vstm2b	0.570923	0.00324675
Pmp22	-0.24767	0.00325841
Redrum	-0.592099	0.00328969
Rims2	0.318285	0.00329287
Kcnt1	-0.366052	0.00332068
Tnfsf15	0.615829	0.00333008
Rhov	-0.394454	0.00336164
Ica1l	-0.543779	0.00338245
Rnf145	0.294173	0.00338274
Kank2	-0.320556	0.00338471
Ryr2	0.483051	0.00343421
Arhgap6	-0.582155	0.00343717
Zfp945	-0.376825	0.00343896
Morn4	-0.240949	0.00346681
Snph	0.373884	0.00349759
Frmd5	0.539724	0.00350564
Fig4	-0.214118	0.00353751
Lrrc10b	-0.624109	0.00355593
Itpr3	0.303561	0.00357651
Nod2	0.579711	0.00358002
Plekhg2	0.582368	0.00358717
AC159092.1	-0.617795	0.00359638
Rin2	-0.348662	0.00364131
Nat9	-0.493607	0.00365313
Man1a2	0.627012	0.00366254
Sema7a	0.229325	0.00366345
Slc7a5	0.282741	0.00371344
Cdc42ep2	0.304669	0.00372559
Tesc	0.385878	0.00372579
Dleu2	-0.636986	0.0037616
Ablim3	-0.347373	0.00380763
RP23-388K12.2	0.587734	0.0038143
Magt1	-0.469036	0.00384538
Pcyt2	0.458037	0.00384971
Slc16a14	0.643216	0.00385124
Gsn	-0.202709	0.00388687
Camk2g	0.348082	0.00390557
RP23-12I4.4	-0.642003	0.00397277
Foxd2	-0.640338	0.00401024
Etv6	0.398748	0.00401906
Kcnc4	-0.286098	0.00404336
Ifitm10	0.407376	0.00404451
Gadd45g	0.386974	0.00407131
Cyp26b1	-0.635664	0.00408479
RP24-257J5.1	-0.496778	0.00412247
B3gnt2	-0.516464	0.00413141
Dfna5	0.431363	0.00415684
Colgalt1	-0.236748	0.0041707
Ctsb	-0.161234	0.0042264
Adh7	-0.585959	0.00423172
B2m	-0.44823	0.00423952
Ctu2	0.52887	0.00424616
Hoxc11	-0.449502	0.00424931
Lin37	0.606944	0.0042516
Nhsl1	0.506267	0.00428325
Hacd3	0.189467	0.0043029
Esr1	-0.429688	0.00430472
Shox2	0.41566	0.00430813
Cdkn2c	-0.570575	0.00433549
Ndst4	0.4501	0.00434839
Glud1	0.37768	0.00437441
Gpr165	0.534591	0.00439364
Cpt1c	0.236053	0.00439607
Lrrc4c	0.399572	0.00440546
Stc2	0.6129	0.00441214
Kcnk10	0.447979	0.00441711
Iqsec1	0.334756	0.00441781
Sirpa	-0.282074	0.00443385
Asb17	-0.497421	0.00444577
Col5a3	0.34819	0.00445134
Slc18b1	-0.485984	0.0044667
Farp1	0.437747	0.00447008
AC103635.1	0.383244	0.00449305
Entpd4	0.172359	0.00452207
Faah	0.330167	0.004528
Paqr7	0.23508	0.00453523
Ythdf2	-0.248613	0.00455032
Errfi1	0.447764	0.00455124
Ndp	-0.429609	0.00456859
Asphd1	0.363337	0.00458641
Arfgef2	-0.20488	0.00458945
RP23-218E6.4	-0.496278	0.00462064
Gem	0.617334	0.00463091
RP24-202N2.3	0.589527	0.00463297
Drc1	-0.558824	0.00464091
Bag3	0.259202	0.00464454
Prune	-0.231686	0.00464587
Prkab2	0.586657	0.00465132
Snu13	-0.212676	0.00466394
Bmp2k	0.353991	0.00466973
RP24-549E10.3	-0.521252	0.00467965
RP23-258F9.1	-0.511873	0.00468929
Rian	0.213065	0.00470601
Gnao1	-0.236616	0.00470701
S100a16	-0.392799	0.0047138
Bri3	-0.289838	0.00471589
Cdr2l	0.198791	0.0047191
Zfp467	0.493024	0.00475523
Grhl3	-0.554767	0.00476739
Sptssa	-0.269711	0.00477377
Dctd	-0.592386	0.00477882
Vcan	0.485137	0.00478589
Alg9	0.507547	0.00480376
Luzp2	-0.289423	0.00481295
Ube2l6	-0.307759	0.00483065
Kcnh6	0.619964	0.00483267
RP23-175I24.3	0.608407	0.00488152
Ch25h	0.62265	0.00490314
Abcc5	0.314377	0.00491212
Heca	-0.285224	0.00493175
Snta1	0.350642	0.0049589
RP24-124B23.7	-0.484141	0.00497564
Id3	0.308104	0.00500401
Ergic2	0.378652	0.00501614
Id2	-0.376489	0.00502802
Vav3	-0.534782	0.00504115
Inpp5f	0.277918	0.00505913
Lins1	-0.425081	0.00506252
Ncdn	0.391153	0.00506798
Panx1	-0.375676	0.0051082
Furin	-0.242613	0.00511762
Adam19	-0.305986	0.0051321
Pxn	0.532717	0.00514538
Pwp1	0.491802	0.00515783
Mpeg1	-0.590414	0.00516061
Grin1	0.230633	0.00517749
Vamp1	0.386355	0.00518226
Meaf6	0.334367	0.0052603
Phactr2	0.460981	0.00530498
Tcaim	0.567818	0.00533196
Cebpb	0.424688	0.00535169
Cyp4f18	-0.574132	0.00536605
Fat4	0.529242	0.00540702
Cldn1	-0.564686	0.00543757
Tmem2	-0.28677	0.005443
Pdk1	-0.323605	0.00547916
Gpr37	-0.390349	0.00548082
Ly6h	-0.455946	0.00549363
Plppr3	-0.603814	0.00552664
Kazald1	0.443487	0.00553131
Med12l	-0.284862	0.00553557
Ralyl	0.217408	0.00556753
Siah1a	-0.29088	0.00557902
Ubtd1	0.287502	0.00558198
Lingo4	0.545248	0.00558247
AC129337.1	-0.595257	0.00562154
Ahi1	-0.563456	0.00563143
Lonrf1	-0.266964	0.00565209
Ptch1	-0.309478	0.00565406
Brms1l	-0.203637	0.00565475
Eepd1	-0.233291	0.00566129
Hexa	-0.300779	0.00572227
Rbak	-0.606712	0.00574668
Kcnf1	-0.480825	0.0057595
Slc1a5	0.346704	0.00580177
Tmem178b	0.311524	0.00581147
Lrrn1	0.197266	0.00583381
Tchp	0.504773	0.00584926
Dnah7b	0.605192	0.00585446
Epn3	0.264313	0.005867
Sh3bgrl3	-0.232627	0.00587732
Rasgrf2	0.346955	0.00590398
RP23-336M6.2	-0.572586	0.00590774
RP23-250A14.2	-0.497408	0.00592601
Rasgrp1	-0.606369	0.00595413
Prrt4	-0.612471	0.00597605
Car8	-0.538346	0.00599684
Ptchd1	0.600896	0.00600064
Fam193b	0.361539	0.0060259
RP23-39F24.2	-0.61207	0.00602592
Adcy7	0.418853	0.00603239
Fars2	-0.374413	0.00608291
Creld2	-0.440999	0.00609095
Plcl1	-0.347322	0.00609857
Jcad	0.360348	0.00610615
Dcbld2	0.287645	0.00613306
Nt5dc3	-0.235686	0.00613557
Mt3	0.255516	0.00615446
Agk	0.559691	0.00615621
Camk2b	0.257501	0.00618291
Nupl2	-0.489688	0.00620465
Srgap2	0.303081	0.00621984
H13	-0.224029	0.0062296
Zfp385a	0.283996	0.0062526
Unc93b1	-0.442119	0.00627126
Cipc	0.210469	0.00628893
Trnp1	-0.230611	0.00630476
Crybg3	-0.512757	0.00632356
Kif23	-0.528943	0.00632887
Pvrl2	-0.280291	0.00633249
Spint2	-0.603136	0.0063508
RP24-263E2.3	0.473783	0.00635339
Adam9	0.199713	0.0063707
Mef2c	-0.359032	0.00639919
RP23-81C12.3	-0.261653	0.0064003
Nmur1	-0.607264	0.00643779
Sparcl1	0.191641	0.00644995
Tmem181b-ps	-0.512094	0.00646771
Tomm40l	0.220585	0.00649228
Tmem253	0.402307	0.00651028
Tusc3	-0.181606	0.00657596
Ggt5	0.50807	0.00659159
Wdr34	-0.365298	0.00660895
Hspa13	0.604701	0.00664247
Palm2	-0.439911	0.00665493
Cd4	-0.563012	0.00666019
RP23-85A17.4	0.583758	0.00666047
Arhgap1	-0.275915	0.00666144
Ccdc116	-0.399818	0.00667605
Prelp	-0.446311	0.00669279
Pdlim3	0.59622	0.00671279
Aatf	-0.354878	0.00671949
Inhbb	0.432524	0.00674684
Ppp1r16b	-0.419903	0.00675138
Ucp2	0.371131	0.00676032
Itga5	0.602953	0.00679031
Slc2a1	0.303765	0.00681577
AC125061.1	0.285822	0.006833
Rtn4r	-0.426751	0.00684282
Ddx3x	-0.184254	0.00684402
Ccdc177	-0.564704	0.00686364
Vldlr	0.311079	0.00687047
Pik3ap1	-0.593739	0.00691261
Hnrnpl	0.309278	0.00692585
Slc35e3	-0.232313	0.00692955
Atg7	-0.417447	0.00693886
RP23-145H8.2	0.54612	0.00696083
Pnmal2	0.271486	0.00697091
Ehd3	0.254491	0.00698579
Gipc1	0.248831	0.00701444
Tmem221	-0.598706	0.00701916
Dlc1	0.364608	0.00705653
Gas1	-0.491224	0.00705664
Ccng2	0.592315	0.00706026
Tox	0.573731	0.00706072
Rcan3	-0.597704	0.00707362
Asic2	0.487933	0.00707844
Hoxa7	0.306936	0.00709094
Me3	0.505366	0.00722208
Kiz	-0.30357	0.00728219
Card11	-0.554801	0.00729217
Tcf3	-0.39954	0.00731582
Tmem196	0.507969	0.00731787
Cbfb	0.186589	0.00734438
Pgm2	0.390036	0.00734518
Slc20a2	0.349043	0.0073794
Tmem87a	0.592811	0.00739722
Diras2	-0.316569	0.00740711
RP23-189B9.2	-0.596504	0.00741035
Gm9767	-0.596753	0.00741672
Nfam1	-0.594446	0.00741989
Aifm2	-0.535331	0.00742151
RP24-414G20.3	0.542303	0.00744539
Sox9	-0.594111	0.00746045
Nars	0.195072	0.00746676
Irf2	-0.395938	0.0075193
Slc9a3	0.572092	0.00753447
Lrrc34	-0.482534	0.00754466
RP24-161J8.2	-0.457156	0.00755587
Pla2g4e	0.502467	0.00755724
Unc13d	-0.537336	0.00758731
RP24-286B23.2	-0.529436	0.00758927
Slc6a11	0.417116	0.00760994
Snx8	-0.558289	0.00761017
Epas1	0.232912	0.00761598
C1galt1	-0.30957	0.00763081
RP23-14C20.1	-0.593621	0.00765554
Ldb2	-0.248129	0.00767002
RP23-22A15.2	0.269596	0.00767238
Anks1b	-0.339914	0.0076761
Tubb3	0.187351	0.00772634
Klf7	-0.248452	0.00776304
Cluh	0.585467	0.00776572
Wbp4	-0.199828	0.00779138
Phyhipl	0.200567	0.00782938
Lrrc4	0.354206	0.00786126
Papln	0.442059	0.00787234
RP23-359F12.1	0.586545	0.00788744
Sec23a	0.585795	0.00788914
Sdc3	0.195473	0.0078963
Gga2	-0.325222	0.00789879
Bean1	-0.29884	0.00791286
Gm26735	-0.547613	0.00794535
Kcna1	0.344192	0.00797387
Stk39	0.149204	0.00799653
Trpm3	0.50263	0.00801095
Cmpk2	-0.26484	0.00801583
Avpi1	0.379468	0.00801612
Cspg5	0.450042	0.00801674
Sorcs3	0.326059	0.00804805
Nbeal1	0.372589	0.00805301
Mvk	-0.384772	0.00806757
Arhgef7	0.218809	0.008077
Myo16	0.516245	0.00809165
Timm17b	0.311758	0.00809893
Mirg	0.426417	0.00813223
Sphk2	-0.273428	0.00815782
Drp2	0.3635	0.00821741
Gpr89	0.576522	0.00825214
Clvs2	0.587778	0.00828817
Fam57b	0.197768	0.00829956
Eif4enif1	-0.276339	0.00833038
Inafm2	0.362367	0.00833175
Acly	-0.168566	0.00836151
RP24-159H19.2	-0.497756	0.00836238
Robo1	0.364424	0.00836562
Twistnb	-0.428418	0.00840209
Cd96	0.587289	0.00841768
RP24-378G4.3	0.560196	0.00847102
Scaf1	0.21388	0.00847257
Slit1	-0.226157	0.00847809
Hoxa6	0.585613	0.00847839
Espn	-0.56218	0.00850975
Cdkl1	-0.506957	0.00853203
Camk2d	-0.215993	0.00855796
Grb10	0.575892	0.00857777
Irf8	-0.585689	0.00859732
Enpp4	-0.294004	0.00862338
Hspa12a	0.195205	0.00862791
Trim68	-0.465917	0.00866618
Sh3glb2	-0.235487	0.00867003
Fam76b	0.582646	0.00874003
Pisd-ps1	-0.371961	0.00874314
Rsad1	0.351554	0.008746
S100a6	-0.157364	0.00880713
Dok7	0.523995	0.0088175
Stx16	0.327624	0.00882376
Abcf3	0.296197	0.00884695
RP23-169H13.6	0.581872	0.00886124
Plp1	0.232972	0.0088683
Ctcflos	-0.471614	0.00889396
Paqr6	0.338297	0.00894336
Mapkbp1	0.374789	0.00896271
Col24a1	0.582266	0.00898239
Cacnb4	0.346851	0.00901593
Ppp4r1l-ps	0.328196	0.00903851
Tspyl2	0.28052	0.00907697
Sspo	0.581105	0.009124
Atrnl1	0.200133	0.00912766
Otud3	0.366858	0.00912796
Elane	-0.480803	0.00922825
RP23-284L6.7	-0.156098	0.00925364
Serp2	-0.253484	0.00926176
Rab11fip5	0.208335	0.00927358
Epb41l4b	-0.381352	0.00928785
Bcl2l1	0.374586	0.00932894
Tjp2	0.380164	0.00936185
Dlst	0.163218	0.00937314
Akt1s1	-0.360589	0.00942792
Kcnq3	0.33045	0.00944059
Ctnnd2	0.24069	0.00946949
Xpo4	0.326627	0.00947557
Dbn1	0.189661	0.00950886
Nrf1	0.392611	0.00953258
Rab21	-0.182608	0.009559
Nptxr	0.187737	0.00956017
Syt10	0.576696	0.00961304
Adam33	0.572726	0.00961987
RP23-405M23.1	-0.574016	0.00963131
Srrm4	0.441463	0.00969936
RP23-20G7.4	-0.457806	0.00970643
Trim30a	-0.568182	0.0097198
Zcchc16	-0.553454	0.00974353
Rabgap1l	-0.372406	0.00978141
Sdc2	-0.315213	0.00978361
Csf2rb2	0.56391	0.00978575
Fam57a	-0.324442	0.0098246
Hes6	-0.340507	0.00986669
Fgfbp1	-0.417022	0.00989207
Cntn4	0.489569	0.00992836
Cchcr1	0.554853	0.00995283
Zfp189	0.411648	0.00995399
Cab39l	-0.229693	0.00996239
Mapk8ip1	0.16443	0.00998331
Wrn	0.572972	0.00998818
Smim3	0.436693	0.0100025
